# Endophytes induce systemic spatial reprogramming of metabolism in poplar roots under drought

**DOI:** 10.1101/2025.06.02.657501

**Authors:** Jayde Aufrecht, Dusan Velickovic, Robert Tournay, Sneha Couvillion, Vimal Balasubramanian, Tanya Winkler, Daisy Herrera, Robert Stanley, Sharon L. Doty, Amir H. Ahkami

## Abstract

Beneficial endophytes help plants thrive in challenging environments by altering their host’s metabolism, but how these cellular scale metabolic changes propagate to the systems biology scale is unknown. In this work, we employed a high-resolution chemical imaging approach to map metabolic changes at the root zone and cell type levels and found that a 9-strain consortium of beneficial endophytes differentially altered the metabolome of droughted root tissues according to cell types and locations along the root system architecture. Using machine learning (ML) models, we identified root metabolites and exudates that have predictive power over treatment class and could therefore be used as systems biology indicators of drought and endophyte inoculation status. We calculated the correlation between each endophyte and metabolite and found that this relationship shifts under drought conditions, indicating the dynamic role endophytes play in a plant’s microbiome and metabolism in response to environmental changes.
