## Supplemental Data 4 for "Endophytes induce systemic spatial reprogramming of metabolism in poplar roots under drought"

### Sheet: Read Me
Tab 'Exudate and Internal Metabolites" provides a list of metabolites which were located both inside the root (detected by MALDI-MSI) and in the exudate fraction (detected by LCMS). Integration of the two mass-spectrometry datasets was done by comparing the chemical formula of each metabolite and using the LCMS data to identify metabolite name. Please note that relative abundance measured via MAL…

### Sheet: Exudate and Internal Metabolite
internal metabolite putative identifcation	internal metabolite mean abundance	exudate name	exudate mean abundance	formula	#C atoms
Glycolate	1067.3	Glycolic acid	21.1443	C2H4O3	2
D-Glycerate	74.7925	Glyceric acid	22.135	C3H6O4	3
L-Serine, Serine, D-Serine	12.4019	L-serine	21.7305	C3H7NO3	3
Fumarate, Maleic acid, Formylpyruvate	12540.2	FUMARIC ACID	27.1449	C4H4O4	4
Succinate, Methylmalonate, Methyl oxalate, (3R)-3-Hydroxy-4-oxobutanoate	6321.67	Succinic acid	27.964	C4H6O4	4
(S)-Malate, (R)-Malate, Malate, 3-Dehydro-L-threonate, 3-Dehydro-L-erythronate, 2-Dehydro-D-erythronate, 2-Dehydro-L-erythronate	166924	Malic acid	28.3329	C4H6O5	4
L-Aspartate, D-Aspartate, Aspartate, Iminodiacetate	1226.65	ASPARTIC ACID	24.0849	C4H7NO4	4
L-Asparagine, N-Carbamoylsarcosine, D-Asparagine, Glycylglycine, 3-Ureidopropionate, Asparagine, Methylazoxymethanol acetate, N-Nitroso-N-methylurethane	337.417	L-Asparagine	24.8789	C4H8N2O3	4
Allantoate	7.80745	Allantoic acid	19.6292	C4H8N4O4	4
Butanoic acid, Acetoin, (R)-Acetoin, Ethyl acetate, (S)-Acetoin, 2-Methylpropanoate, 1,4-Dioxane, 2-Hydroxy-2-methylpropanal	11.878	Isobutyric acid	25.5795	C4H8O2	4
4-Aminobutanoate, N,N-Dimethylglycine, (R)-3-Amino-2-methylpropanoate, D-2-Aminobutyrate, (S)-2-Aminobutanoate, N-Methyl-L-alanine, L-3-Aminoisobutanoate, 2-Amino-2-methylpropanoate, 3-Aminoisobutyric acid, HBA, N-Ethylglycine, n-Propyl carbamate	39.1659	N,N-Dimethylglycine	24.2307	C4H9NO2	4
4-Aminobutanoate, N,N-Dimethylglycine, (R)-3-Amino-2-methylpropanoate, D-2-Aminobutyrate, (S)-2-Aminobutanoate, N-Methyl-L-alanine, L-3-Aminoisobutanoate, 2-Amino-2-methylpropanoate, 3-Aminoisobutyric acid, HBA, N-Ethylglycine, n-Propyl carbamate	39.1659	L-3-Aminoisobutyric acid	21.056	C4H9NO2	4
L-Glutamine, Glutamine, D-Glutamine, 3-Ureidoisobutyrate, Isoglutamine, (R)-3-Ureidoisobutyrate	120.075	L-Glutamine	28.0831	C5H10N2O3	5
D-Ribose, D-Xylose, D-Arabinose, L-Arabinose, D-Ribulose, D-Xylulose, L-Xylulose, D-Lyxose, L-Ribulose, Xylose, D-Apiose, L-Lyxose, L-Xylose, beta-D-Xylose, alpha-D-Lyxose, alpha-D-Xylose, beta-L-Arabinose, alpha-L-Arabinose, Ribulose, L-Arabinofuranose, beta-D-Apiose, beta-D-Ribopyranose, alpha-D-Ribulose, L-Arabinose, beta-D-Ribofuranose, D-Apiofuranose, beta-L-Arabinofuranose, D-Ribose, D-Arab…	44.4021	D-Arabinose	23.3144	C5H10O5	5
Choline phosphate	40.4403	Phosphocholine	27.409	C5H15NO4P	5
Hypoxanthine	139.229	Hypoxanthine	22.1237	C5H4N4O	5
4-Oxoproline, 5-Oxoproline, 5-Oxo-D-proline, L-1-Pyrroline-3-hydroxy-5-carboxylate, 1-Pyrroline-4-hydroxy-2-carboxylate, L-beta-Ethynylserine	4723.7	5-OXO-L-PROLINE	20.5714	C5H7NO3	5
4-Oxoproline, 5-Oxoproline, 5-Oxo-D-proline, L-1-Pyrroline-3-hydroxy-5-carboxylate, 1-Pyrroline-4-hydroxy-2-carboxylate, L-beta-Ethynylserine	4723.7	L-Pyroglutamic acid	28.1649	C5H7NO3	5
Cyclopentanone, 3-Methyl-2-butenal, (3R)-3,4-Epoxy-3-methylbut-1-ene	124.414	CYCLOPENTANONE	20.1168	C5H8O	5
3-Methyl-2-oxobutanoic acid, 3-Oxopentanoic acid, 5-Oxopentanoate, 2-Oxopentanoic acid	299.916	Levulinic acid	21.9119	C5H8O3	5
Glutarate, 2-Acetolactate, Deoxyribonolactone, 4-Hydroxy-2-oxopentanoate, 2-(Hydroxymethyl)-4-oxobutanoate, 3-Hydroxy-3-methyl-2-oxobutanoic acid, (S)-2-Acetolactate, (S)-4,5-Dihydroxypentane-2,3-dione	131.539	Glutaric acid	25.4778	C5H8O4	5
L-Proline, D-Proline, Proline, 3-Acetamidopropanal	4.12849	PROLINE	24.8437	C5H9NO2	5
Ectoine	0.891946	Ectoine	24.5792	C6H10N2O2	6
4-Methyl-2-oxopentanoate, (S)-3-Methyl-2-oxopentanoic acid, 2-Oxohexanoic acid, (R)-Pantolactone, 3-Oxohexanoic acid, 5-Oxohexanoic acid, 6-Hydroxyhexan-6-olide, 3-Methyl-2-oxopentanoate, beta-Ketoisocaproate, Ethyl 3-oxobutanoate, (3R)-3-Methyl-2-oxopentanoic acid, Adipate semialdehyde, 1-Oxa-2-oxo-3-hydroxycycloheptane, 2-Hydroxyethyl methacrylate	258.608	4-Oxohexanoic acid	21.9495	C6H10O3	6
2-Aceto-2-hydroxybutanoate, Mevaldate, 2-Dehydropantoate, (R)-4-Dehydropantoate, 3-Hydroxy-3-methyl-2-oxopentanoic acid, (S)-2-Aceto-2-hydroxybutanoate, Adipate, 4-Hydroxy-2-oxohexanoic acid, (R)-3-Hydroxy-3-methyl-2-oxopentanoate, 3-Hydroxy-5-oxohexanoate	34.5478	2-Methylglutaric acid	24.4933	C6H10O4	6
2-Aceto-2-hydroxybutanoate, Mevaldate, 2-Dehydropantoate, (R)-4-Dehydropantoate, 3-Hydroxy-3-methyl-2-oxopentanoic acid, (S)-2-Aceto-2-hydroxybutanoate, Adipate, 4-Hydroxy-2-oxohexanoic acid, (R)-3-Hydroxy-3-methyl-2-oxopentanoate, 3-Hydroxy-5-oxohexanoate	34.5478	Adipic acid	24.946	C6H10O4	6
Lichenin, (R)-3,3-Dimethylmalate, 3-Ethylmalate, 2-Hydroxyadipate, (R)-2-Ethylmalate, L-Rhamnono-1,4-lactone, (2R,3S)-2,3-Dimethylmalate, 3-Hydroxy-3-methylglutarate, 2-Dehydro-3-deoxy-L-fuconate, 2-Dehydro-3-deoxy-L-rhamnonate, D-Fucono-1,4-lactone, 2-Dehydro-3-deoxy-D-fuconate, 3,6-Anhydrogalactose, 3,6-Anhydroglucose, 1,5-Anhydro-D-fructose, Diethyl pyrocarbonate, (S)-2-(Hydroxymethyl)glutarat…	311.631	3-Hydroxy-3-methylglutarate	23.0302	C6H10O5	6
L-Pipecolate, 1-Aminocyclopentanecarboxylate, N4-Acetylaminobutanal, Vigabatrin, trans-3-Aminocyclopentane-1-carboxylic acid, N-Methyl-L-proline	7.53928	PIPECOLIC ACID	19.5572	C6H11NO2	6
L-2-Aminoadipate, N-Methyl-L-glutamate, O-Acetyl-L-homoserine, beta-Alanopine, Alanopine, L-Glutamate methylester, 4-Methyl-L-glutamate, 3-Amino-2,3-dideoxy-scyllo-inosose, D-Alanyl-(R)-lactate	812.057	L-2-Aminoadipic acid	24.7014	C6H11NO4	6
D-Glucose, D-Fructose, D-Galactose, myo-Inositol, D-Mannose, beta-D-Glucose, L-Sorbose, alpha-D-Glucose, D-Aldose, D-Hexose, D-Sorbose, D-Tagatose, alpha-D-Mannose, beta-D-Galactose, alpha-D-Galactose, Sorbose, D-Allose, Galactose, D-Fuconate, L-Fructose, L-Fuconate, L-Galactose, D-Hamamelose, L-Rhamnonate, beta-D-Mannose, beta-D-Fructose, 2-Deoxy-D-gluconate, D-Fructose, 1L-chiro-Inositol, muco-…	2394.43	Glucose	25.9363	C6H12O6	6
D-Glucose, D-Fructose, D-Galactose, myo-Inositol, D-Mannose, beta-D-Glucose, L-Sorbose, alpha-D-Glucose, D-Aldose, D-Hexose, D-Sorbose, D-Tagatose, alpha-D-Mannose, beta-D-Galactose, alpha-D-Galactose, Sorbose, D-Allose, Galactose, D-Fuconate, L-Fructose, L-Fuconate, L-Galactose, D-Hamamelose, L-Rhamnonate, beta-D-Mannose, beta-D-Fructose, 2-Deoxy-D-gluconate, D-Fructose, 1L-chiro-Inositol, muco-…	2394.43	Galactose	25.8266	C6H12O6	6
D-Glucose, D-Fructose, D-Galactose, myo-Inositol, D-Mannose, beta-D-Glucose, L-Sorbose, alpha-D-Glucose, D-Aldose, D-Hexose, D-Sorbose, D-Tagatose, alpha-D-Mannose, beta-D-Galactose, alpha-D-Galactose, Sorbose, D-Allose, Galactose, D-Fuconate, L-Fructose, L-Fuconate, L-Galactose, D-Hamamelose, L-Rhamnonate, beta-D-Mannose, beta-D-Fructose, 2-Deoxy-D-gluconate, D-Fructose, 1L-chiro-Inositol, muco-…	2394.43	MYO-INOSITOL	28.0457	C6H12O6	6
D-Gluconic acid, D-Mannonate, L-Idonate, L-Gulonate, D-Altronate, D-Galactonate, 2-Carboxy-D-arabinitol, L-Galactonate	198.361	D-Gluconic acid	21.8719	C6H12O7	6
L-Leucine, L-Isoleucine, D-Leucine, L-Norleucine, 6-Aminohexanoate, (3R)-beta-Leucine, D-Isoleucine, beta-Alaninebetaine, Isoleucine, Leucine, N,N-Diethylglycine, D-allo-Isoleucine, L-allo-Isoleucine	5.28439	Isoleucine	27.7647	C6H13NO2	6
L-Leucine, L-Isoleucine, D-Leucine, L-Norleucine, 6-Aminohexanoate, (3R)-beta-Leucine, D-Isoleucine, beta-Alaninebetaine, Isoleucine, Leucine, N,N-Diethylglycine, D-allo-Isoleucine, L-allo-Isoleucine	5.28439	Leucine	26.1773	C6H13NO2	6
L-Arginine, D-Arginine, Amino acid(Arg-)	222.566	Arginine	24.1814	C6H14N4O2	6
Nicotinate, Nitrobenzene, Isonicotinic acid, Picolinic acid	8.32288	Isonicotinic acid	21.2965	C6H5NO2	6
4-Nitrophenol, 6-Hydroxynicotinate, 2-Nitrophenol, 3-Nitrophenol, 3-Hydroxypicolinic acid	137.036	2-Nitrophenol	23.8561	C6H5NO3	6
Urocanate, 4-Nitroaniline, para-Benzoquinone dioxime	4.93086	Urocanic acid	26.4258	C6H6N2O2	6
Catechol, Hydroquinone, Resorcinol, Benzenediol, 5-Methyl-2-furaldehyde, Catechol	5759.2	Catechol	25.7054	C6H6O2	6
Citrate, Isocitrate, (1R,2S)-1-Hydroxypropane-1,2,3-tricarboxylate, 5-Dehydro-4-deoxy-D-glucarate, 2,5-Didehydro-D-gluconate, Carboxymethyloxysuccinate, 2-Dehydro-3-deoxy-D-glucarate, (4R,5S)-4,5,6-Trihydroxy-2,3-dioxohexanoate, (1S,2S)-1-Hydroxypropane-1,2,3-tricarboxylate, D-Galactaro-1,5-lactone, D-Glucaro-1,5-lactone, D-Galactaro-1,4-lactone, (2S,3R)-2,3-Dihydroxy-5-oxohexanedioate, D-Glucaro…	22084.9	CITRIC ACID	28.8466	C6H8O7	6
L-Histidine, Histidine, 3-(Pyrazol-1-yl)-L-alanine, D-Histidine	7.69946	L-Histidine	27.0885	C6H9N3O2	6
2-Isopropylmaleate, (1S,4S)-4-Hydroxy-3-oxocyclohexane-1-carboxylate, 5-D-(5/6)-5-C-(Hydroxymethyl)-2,6-dihydroxycyclohex-2-en-1-one, Dimethyl citraconate	195.695	3-METHYLADIPIC ACID	25.0207	C7H10O4	7
Shikimate, (2S)-2-Isopropyl-3-oxosuccinate, 2-Oxopimelate, Valienone, 2-Methyl-3-oxoadipate, 4-Methyl-3-oxoadipate, Demethyl-4-deoxygadusol	13784.1	SHIKIMIC ACID	26.3728	C7H10O5	7
Pimelate, (1S,3R,4S)-3,4-Dihydroxycyclohexane-1-carboxylate, 2-Propylsuccinic acid	10.3748	3,3-Dimethylglutaric acid	26.8337	C7H12O4	7
3-Propylmalate, alpha-Isopropylmalate, (R)-2-(n-Propyl)-malate, (2R,3S)-3-Isopropylmalate, 2-Propylmalate, Validone	74.3717	2-ISOPROPYLMALIC ACID	25.4011	C7H12O5	7
Quinate, 2D-5-O-Methyl-2,3,5/4,6-pentahydroxycyclohexanone, Valiolone, 2-epi-5-epi-Valiolone, 5-epi-Valiolone, 2-epi-Valiolone	7707.69	D-(-)-Quinic acid	25.7905	C7H12O6	7
N-Acetylornithine, N5-Ethyl-L-glutamine	10.7196	N-alpha-Acetyl-L-ornithine	22.5745	C7H14N2O3	7
Benzoate, Aromatic acid, 4-Hydroxybenzaldehyde, 3-Hydroxybenzaldehyde, Salicylaldehyde, Tropolone	3335.43	Benzoic acid	27.9553	C7H6O2	7
4-Hydroxybenzoate, 3-Hydroxybenzoate, Salicylate, Gentisate aldehyde, Sesamol, 3,4-Dihydroxybenzaldehyde, 2-Hydroxy-5-methylquinone	2740.48	4-hydroxy-benzoate	27.2694	C7H6O3	7
Gallate	24558	Gallic acid	18.6835	C7H6O5	7
Anthranilate, 4-Aminobenzoate, N-Methylnicotinate, 4-Nitrotoluene, 3-Nitrotoluene, 2-Nitrotoluene	29.5366	Trigonelline	24.2708	C7H7NO2	7
Orcinol, o-Methoxyphenol, Salicyl alcohol, 2,3-Dihydroxytoluene, 3-Hydroxybenzyl alcohol, 4-Methylcatechol, Guaiacol, p-Hydroxybenzyl alcohol	346.188	m-Guaiacol	21.6498	C7H8O2	7
2,3,5-Trihydroxytoluene, Gentisyl alcohol, 4-Hydroxymethylcatechol, 2,4,6-Trihydroxytoluene, 2,4,5-Trihydroxytoluene, Ethyl maltol	741.944	3,5-Dihydroxybenzyl alcohol	22.5267	C7H8O3	7
Suberic acid, Dimethyl adipate, 2-Propylglutaric acid, Dimethoxane	13.2412	2-Propylglutaric acid	22.3762	C8H14O4	8
Suberic acid, Dimethyl adipate, 2-Propylglutaric acid, Dimethoxane	13.2412	Suberic acid	27.5461	C8H14O4	8
3-Deoxy-D-manno-octulosonate, Ketodeoxyoctonic acid	364.854	2-Keto-3-deoxyoctonic acid	24.4894	C8H14O8	8
Phthalate, 4-Hydroxyphenylglyoxylate, Terephthalate, 3-Formylsalicylic acid, 4-Formylsalicylic acid, Isophthalate	256.932	Phthalic acid	24.9826	C8H6O4	8
Phthalate, 4-Hydroxyphenylglyoxylate, Terephthalate, 3-Formylsalicylic acid, 4-Formylsalicylic acid, Isophthalate	256.932	Terephthalic acid	23.7192	C8H6O4	8
Phenylacetaldehyde, Styrene oxide, 4-Hydroxystyrene, p-Tolualdehyde, Acetophenone, 3-Methylbenzaldehyde, 2-Methylbenzaldehyde, (S)-2-Phenyloxirane	2.03093	4-Vinylphenol	21.6571	C8H8O	8
Phenylacetaldehyde, Styrene oxide, 4-Hydroxystyrene, p-Tolualdehyde, Acetophenone, 3-Methylbenzaldehyde, 2-Methylbenzaldehyde, (S)-2-Phenyloxirane	2.03093	Phenylacetaldehyde	26.0925	C8H8O	8
Phenyl acetate, Toluate, 4-Hydroxyphenylacetaldehyde, Benzylformate, 3,4-Dihydroxystyrene, 3-Vinylcatechol, Phenylacetic acid, 2-Hydroxyacetophenone, m-Methylbenzoate, o-Toluate, 4'-Hydroxyacetophenone, p-Anisaldehyde, 3-Methylsalicylaldehyde, Phenyl acetate, Methyl benzoate, 4-Hydroxy-3-methylbenzaldehyde	12.7586	2-Methylbenzoic acid	22.203	C8H8O2	8
Homogentisate, 3,4-Dihydroxyphenylacetate, Orsellinate, (S)-4-Hydroxymandelate, 4-Hydroxypheoxyacetate, (R)-4-Hydroxymandelate, 3,4-Dihydroxymandelaldehyde, 2,6-Dihydroxyphenylacetate, Vanillate, 2-Hydroxy-6-oxoocta-2,4,7-trienoate, 2,6-Dimethoxybenzoquinone, 4-Hydroxymandelate, 4-Hydroxymethylsalicylate, 1,2-Dihydrophthalic acid, 2-Acetylphloroglucinol	4665.42	2-Hydroxy-5-methoxybenzoic acid	22.169	C8H8O4	8
Homogentisate, 3,4-Dihydroxyphenylacetate, Orsellinate, (S)-4-Hydroxymandelate, 4-Hydroxypheoxyacetate, (R)-4-Hydroxymandelate, 3,4-Dihydroxymandelaldehyde, 2,6-Dihydroxyphenylacetate, Vanillate, 2-Hydroxy-6-oxoocta-2,4,7-trienoate, 2,6-Dimethoxybenzoquinone, 4-Hydroxymandelate, 4-Hydroxymethylsalicylate, 1,2-Dihydrophthalic acid, 2-Acetylphloroglucinol	4665.42	vanillic acid	24.7908	C8H8O4	8
3,4-Dihydroxymandelate, 3-O-Methylgallate	50.0559	5-Hydroxyisovanillic acid	17.6447	C8H8O5	8
3-(4-Hydroxyphenyl)lactate, (R)-3-(4-Hydroxyphenyl)lactate, 3-(2,3-Dihydroxyphenyl)propanoate, Homovanillate, 3-Methoxy-4-hydroxyphenylglycolaldehyde, 3,4-Dihydroxyphenylpropanoate, 2',6'-Dihydroxy-4'-methoxyacetophenone, cis-3-(3-Carboxyethenyl)-3,5-cyclohexadiene-1,2-diol, 3-[(4R)-4-Hydroxycyclohexa-1,5-dien-1-yl]-2-oxopropanoate, 3-[(1E,4R)-4-Hydroxycyclohex-2-en-1-ylidene]-2-oxopropanoate	3.86302	Syringaldehyde	22.6139	C9H10O4	9
3-(4-Hydroxyphenyl)lactate, (R)-3-(4-Hydroxyphenyl)lactate, 3-(2,3-Dihydroxyphenyl)propanoate, Homovanillate, 3-Methoxy-4-hydroxyphenylglycolaldehyde, 3,4-Dihydroxyphenylpropanoate, 2',6'-Dihydroxy-4'-methoxyacetophenone, cis-3-(3-Carboxyethenyl)-3,5-cyclohexadiene-1,2-diol, 3-[(4R)-4-Hydroxycyclohexa-1,5-dien-1-yl]-2-oxopropanoate, 3-[(1E,4R)-4-Hydroxycyclohex-2-en-1-ylidene]-2-oxopropanoate	3.86302	Gallacetophenone-4'-methyl ether	21.4777	C9H10O4	9
3-(4-Hydroxyphenyl)lactate, (R)-3-(4-Hydroxyphenyl)lactate, 3-(2,3-Dihydroxyphenyl)propanoate, Homovanillate, 3-Methoxy-4-hydroxyphenylglycolaldehyde, 3,4-Dihydroxyphenylpropanoate, 2',6'-Dihydroxy-4'-methoxyacetophenone, cis-3-(3-Carboxyethenyl)-3,5-cyclohexadiene-1,2-diol, 3-[(4R)-4-Hydroxycyclohexa-1,5-dien-1-yl]-2-oxopropanoate, 3-[(1E,4R)-4-Hydroxycyclohex-2-en-1-ylidene]-2-oxopropanoate	3.86302	Syringaldehyde	22.6139	C9H10O4	9
Uridine, Pseudouridine, Spongouridine	62.4507	Uridine	23.4045	C9H12N2O6	9
Cytidine, Cytarabine, gamma-Glutamyl-beta-cyanoalanine	1.27585	Cytarabine	21.8446	C9H13N3O5	9
Nona-2,6-dienal, Isophorone, 3,6-Nonadienal	164.808	Isophorone	24.0605	C9H14O	9
Azelaic acid, Eucommiol	115.707	Azelaic acid	28.8575	C9H16O4	9
Gabapentin	41.9499	Gabapentin	20.8121	C9H17NO2	9
Phenylpyruvate, 4-Coumarate, trans-2-Hydroxycinnamate, 2-Hydroxy-3-phenylpropenoate, cis-2-Hydroxycinnamate, cis-p-Coumarate, 3-Oxo-3-phenylpropanoate, Caffeic aldehyde, trans-3-Hydroxycinnamate	1.78618	3-Coumaric acid	25.7815	C9H8O3	9
3-(4-Hydroxyphenyl)pyruvate, Caffeate, Aspirin, Caffeate, 2-Hydroxy-3-(4-hydroxyphenyl)propenoate, trans-2,3-Dihydroxycinnamate	3.81307	Caffeic acid	27.9012	C9H8O4	9
Vermelone, Coniferyl aldehyde, 3-Acetyl-6-methoxybenzaldehyde, 1,2-Dihydroxy-3,4-epoxy-1,2,3,4-tetrahydronaphthalene, 2-Oxo-4-phenylbutyric acid, (3S)-2-Oxo-3-phenylbutanoate	11.0918	Coniferyl aldehyde	23.8642	C10H10O3	10
Vermelone, Coniferyl aldehyde, 3-Acetyl-6-methoxybenzaldehyde, 1,2-Dihydroxy-3,4-epoxy-1,2,3,4-tetrahydronaphthalene, 2-Oxo-4-phenylbutyric acid, (3S)-2-Oxo-3-phenylbutanoate	11.0918	4-Hydroxy-3-methoxycinnamaldehyde	26.0953	C10H10O3	10
Scytalone, Ferulate, 6-Hydroxymellein, 2,4,8-Trihydroxy-1-tetralone, Isoferulic acid, Methyl caffeate, Dimethyl phthalate, 5-Hydroxyconiferaldehyde, Kakuol	8.5211	trans-Ferulic acid	24.3998	C10H10O4	10
2,3-Dihydroxy-p-cumate, Phlorisobutyrophenone, Acetosyringone, 2',6'-Dimethoxy-4'-hydroxyacetophenone, Xanthoxylin, 5-Hydroxyconiferyl alcohol, Cantharidin, Paeonilactone B	0.999164	Rhizonic acid	22.6675	C10H12O4	10
Sebacic acid, Diethyl adipate, Dimethyl suberate	3.80355	Sebacic acid	24.965	C10H18O4	10
4-Hydroxy-2-quinolinecarboxylic acid, N-Acetylisatin, 1-Nitronaphthalene-5,6-oxide, 1-Nitronaphthalene-7,8-oxide, 2-Oxo-1,2-dihydroquinoline-4-carboxylate, 3-Hydroxyquinaldic acid, (2E)-3-(4-Hydroxyphenyl)-2-isocyanoprop-2-enoate	18.4914	KYNURENATE	20.4234	C10H7NO3	10
L-Tryptophan, D-Tryptophan, Tryptophan, Ethotoin, Vasicinol, Idazoxan, Nirvanol	39.1535	L-Tryptophan	24.403	C11H12N2O2	11
Traumatic acid	12.6616	trans-Traumatic acid	22.8738	C12H20O4	12
Salicin, Gastrodin, Methylarbutin	2366.04	D-(-)-salicin	27.9772	C13H18O7	13
CAI-1, Tridecanoic acid	11.9192	Tridecanoic acid	22.5337	C13H26O2	13
Pentadecanoic acid, 12-Methyltetradecanoic acid	248.779	Pentadecanoic acid	24.2801	C15H30O2	15
Chlorogenate, Scopolin, Biflorin, Neochlorogenic acid	777.795	4-Caffeoylquinic acid	24.9382	C16H18O9	16
Chlorogenate, Scopolin, Biflorin, Neochlorogenic acid	777.795	Scopolin	23.0859	C16H18O9	16
Chlorogenate, Scopolin, Biflorin, Neochlorogenic acid	777.795	Neochlorogenic acid	20.4314	C16H18O9	16
16-Hydroxypalmitate	40.1173	2-Hydroxypalmitic acid	22.2087	C16H32O3	16
12-OPDA, (9Z,15Z)-(13S)-12,13-Epoxyoctadeca-9,11,15-trienoic acid, alpha-Licanic acid, (9R,13R)-12-Oxo-phytodienoic acid, 17beta-Hydroxy-2-oxa-5alpha-androstan-3-one, Etherolenic acid, Colnelenic acid, 9,10-EOT, 10-OPDA	3.25236	8-[3-oxo-2-[(E)-pent-2-enyl]cyclopenten-1-yl]octanoic acid	26.2084	C18H28O3	18
(9Z)-(13S)-12,13-Epoxyoctadeca-9,11-dienoic acid, 8-[(1R,2R)-3-Oxo-2-{(Z)-pent-2-enyl}cyclopentyl]octanoate, 8-(5-Hexyl-furan-2-yl)-octanoic acid, 13-OxoODE, 9-OxoODE, 13(S)-HOT, 9(S)-HOT, 2(R)-HOT, 17-Hydroxylinolenic acid, Colneleate, Juvenile hormone I	15.1777	9S-Hydroxy-10E,12Z,15Z-octadecatrienoic acid	22.6846	C18H30O3	18
13(S)-HPOT, (9Z,12Z,15Z)-(7S,8S)-Dihydroxyoctadeca-9,12,15-trienoic acid, Dihydroalbocycline, 9(S)-HPOT, 2(R)-HPOT, (9R,10E,12Z,15Z)-9-Hydroperoxyoctadeca-10,12,15-trienoate, (8E,10S,12Z,15Z)-10-Hydroperoxyoctadeca-8,12,15-trienoate, 9-Hydroxy-12-oxo-10(E),15(Z)-octadecadienoic acid	31.7321	9-Oxo-11-(3-pentyl-2-oxiranyl)-10E-undecenoic acid	26.4139	C18H30O4	18
13(S)-HPOT, (9Z,12Z,15Z)-(7S,8S)-Dihydroxyoctadeca-9,12,15-trienoic acid, Dihydroalbocycline, 9(S)-HPOT, 2(R)-HPOT, (9R,10E,12Z,15Z)-9-Hydroperoxyoctadeca-10,12,15-trienoate, (8E,10S,12Z,15Z)-10-Hydroperoxyoctadeca-8,12,15-trienoate, 9-Hydroxy-12-oxo-10(E),15(Z)-octadecadienoic acid	31.7321	FA 18:4+2O; PlaSMA ID-636	27.9473	C18H30O4	18
(9Z,12Z)-(8R)-Hydroxyoctadeca-9,12-dienoic acid, Vernolic acid, 13(S)-HODE, 9(S)-HODE, 9(10)-EpOME, 12(13)-EpOME, 18-Oxooleate	20.8928	9(10)-Epoxy-12Z-octadecenoic acid	22.4499	C18H32O3	18
(9Z,12Z)-(8R)-Hydroxyoctadeca-9,12-dienoic acid, Vernolic acid, 13(S)-HODE, 9(S)-HODE, 9(10)-EpOME, 12(13)-EpOME, 18-Oxooleate	20.8928	9-HODE	28.4362	C18H32O3	18
(9Z,11E)-(13S)-13-Hydroperoxyoctadeca-9,11-dienoic acid, (9Z,12Z)-(11S)-11-Hydroperoxyoctadeca-9,12-dienoic acid, (7S,8S)-DiHODE, 9(S)-HPODE, 8(R)-HPODE, 12,13-Epoxy-9-hydroxy-10-octadecenoate, 9,10-Epoxy-13-hydroxy-11-octadecenoate, 9,10-12,13-Diepoxyoctadecanoate, Octadec-9-ene-1,18-dioic-acid, (8E,10R,12Z)-10-Hydroperoxy-8,12-octadecadienoate, 5S,8R-DiHODE, (8E,10S,12Z)-10-Hydroperoxyoctadeca-…	100.842	13S-Hydroperoxy-9Z,11E-octadecadienoic acid	26.8045	C18H32O4	18
(9Z,11E)-(13S)-13-Hydroperoxyoctadeca-9,11-dienoic acid, (9Z,12Z)-(11S)-11-Hydroperoxyoctadeca-9,12-dienoic acid, (7S,8S)-DiHODE, 9(S)-HPODE, 8(R)-HPODE, 12,13-Epoxy-9-hydroxy-10-octadecenoate, 9,10-Epoxy-13-hydroxy-11-octadecenoate, 9,10-12,13-Diepoxyoctadecanoate, Octadec-9-ene-1,18-dioic-acid, (8E,10R,12Z)-10-Hydroperoxy-8,12-octadecadienoate, 5S,8R-DiHODE, (8E,10S,12Z)-10-Hydroperoxyoctadeca-…	100.842	9-HPODE	27.3557	C18H32O4	18
(9Z)-Octadecenoic acid, (9E)-Octadecenoic acid, (6Z)-Octadecenoic acid, (11E)-Octadecenoic acid, omega-Cycloheptylundecanoic acid, cis-Vaccenic acid	155.747	ELAIDIC ACID	24.4853	C18H34O2	18
(9Z)-Octadecenoic acid, (9E)-Octadecenoic acid, (6Z)-Octadecenoic acid, (11E)-Octadecenoic acid, omega-Cycloheptylundecanoic acid, cis-Vaccenic acid	155.747	Oleic acid	24.9596	C18H34O2	18
Quercetin 3-O-glucoside, Gossypetin 8-rhamnoside, Hyperin, Myricitrin, Quercimeritrin, Bracteatin 6-O-glucoside, 6-Hydroxyluteolin 7-glucoside	3229.55	Hyperoside	20.7154	C21H20O12	21
Peonidin 3-O-glucoside	12.0913	Peonidin-3-O-glucoside	23.7151	C22H23O11	22
Tremulacin	4982.21	Tremulacin	20.9071	C27H28O11	27
