## Supplemental Data 7 for "Endophytes induce systemic spatial reprogramming of metabolism in poplar roots under drought"

### Sheet: processed_data1
Table S6. Concentration of strain-specific bacterial endophytes and estimated colonization density in Populus trichocarpa root samples. For each sample, the table presents total root mass, DNA extraction and quality metrics, and digital droplet PCR quantification of eight endophyte strains: Herbiconiux sp. 11R-BC, Azospirillum sp. 11R-A, Sphingobium sp. 11R-BB, Sphingobium sp. WW5, Rahnella aceri…
								Concentration (copies / µL reaction)								Estimated Colonization Density (cells / g root tissue)
Sample	Treatment	Mass (mg)	Elution (uL)	Purity (A260/280)	Conc. ng/uL Qubit 4	Reaction (uL)	Template (uL)	11R-BC	11R-A	11R-BB	WW5	WP5	SD1	PTD1	R10	11R-BC	11R-A	11R-BB	WW5	WP5	SD1	PTD1	R10
27	WWE	55.8	100	1.72	17.5	22	5	53.2	83.7	95.3	380	292	NA	173	164	419498	660000	751470	2996416	2302509	NA	1364158	1293190
28	WWE	159	200	1.63	4.6	22	5	NA	7.9	28.3	30.1	5.3	NA	4.9	NA	NA	43779	156629	166591	29444	NA	26953	NA
29	WWE	157	200	1.7	4.7	22	5	2.7	3.3	11.5	50.9	6.4	NA	15.1	15.8	15246	18665	64459	285299	35985	NA	84637	88561
30	WWE	157.5	200	1.68	3.4	22	5	14.8	NA	45.2	57.5	59.7	NA	22.2	59.4	82692	NA	252546	321270	333562	NA	124038	331886
31	WWE	57	50	1.28	15.8	22	5	NA	1.5	1.3	NA	0.3	NA	0.1	1.2	NA	5867	4825	NA	1274	NA	463	4593
32	WWE	76.8	100	1.76	5.3	22	5	4.8	2	3.8	2.8	1	NA	4.7	6.4	27271	11229	21828	15755	5786	NA	26755	36667
33	WWE	70.7	100	1.71	6.9	22	5	5.2	7.4	5.8	10.2	NA	6.4	8	8.2	32238	45992	36345	63479	NA	40017	49539	51219
34	WWE	155.6	100	1.4	21.1	22	5	29.4	28	25.3	27.6	28.3	NA	33.6	33.7	83136	79177	71542	78046	80026	NA	95013	95296
35	WWE	77.5	100	1.67	2.2	22	5	4.9	5.9	22.4	12	2.5	NA	3.1	NA	27592	33270	127174	68129	14250	NA	17600	NA
36	DE	142	200	1.77	3.9	22	5	28.9	45.5	35.1	27.4	29.6	50.2	19.4	26.4	179099	281972	217521	169803	183437	311099	120225	163606
37	DE	151.8	200	1.51	6.2	22	5	14.7	22.1	23.5	23.8	14.5	29.3	18.3	30.5	85217	128116	136232	137971	84058	169855	106087	176812
38	DE	80.2	100	29.3	5.5	22	5	12	6.6	3.1	NA	8.4	NA	4.5	3.5	65835	35990	17227	NA	46249	NA	24743	19367
39	DE	54	50	1.27	2.2	22	5	18.1	NA	27.4	29.4	31.1	NA	36.8	30.1	73741	NA	111630	119778	126704	NA	149926	122630
40	DE	61	50	1.13	6.4	22	5	67.1	30.8	87.3	116	139	64	95.2	80.1	242000	111082	314852	418361	501311	230820	343344	288885
41	DE	80.6	100	1.63	6.7	22	5	162	10.9	83.9	19.5	83.3	67.5	102	82.6	884367	59504	458015	106452	454739	368486	556824	450918
42	DE	147.2	200	1.4	7.9	22	5	1.4	0.4	1.4	2.6	8.1	1.4	0.9	0.5	8370	2511	8549	15543	48364	8130	5141	3168
43	DE	128.2	150	1.88	3.2	22	5	2.9	NA	2.8	2.7	8.3	6.6	0.8	0.7	15033	NA	14466	13952	42833	34030	4324	3604
																2241335	1517154	2765310	4976845	4290531	1162437	3099770	3130402
																15	14	17	15	16	7	17	15
																149422	108368	162665	331790	268158	166062	182339	208693
																223260	168228	190709	721278	547281	133353	326143	317317
