## Supplemental Data 1 for "Endophytes induce systemic spatial reprogramming of metabolism in poplar roots under drought"

### Sheet: Read Me
A one-way ANOVA tested the null hypothesis that each metabolite had the same population mean across the four treatmenats (DE, DC, WWE, WC). Metabolites which were significantly different (p value < 0.05) across the four treatments are listed with their corresponding p value in the "p<.05" tab. Metabolites which were identified via MALDI-MSI may have multiple putative identifications given, which …

### Sheet: p <.05
M_index	pvalue	putative metabolite identification
1	0.0414662	Ethanol, Dimethyl ether
2	0.00175213	5,6-Dihydrothymine, gamma-Amino-gamma-cyanobutanoate, alpha-Amino-gamma-cyanobutanoate, (R)-5,6-Dihydrothymine
3	0.00976943	L-Alanyl-gamma-D-glutamyl-L-lysine
4	0.0023466	4-Aminobutanoate, N,N-Dimethylglycine, (R)-3-Amino-2-methylpropanoate, D-2-Aminobutyrate, (S)-2-Aminobutanoate, N-Methyl-L-alanine, L-3-Aminoisobutanoate, 2-Amino-2-methylpropanoate, 3-Aminoisobutyric acid, HBA, N-Ethylglycine, n-Propyl carbamate
9	0.00200762	4-Methylthiobutanaldoxime
10	0.013094	L-Tryptophan, D-Tryptophan, Tryptophan, Ethotoin, Vasicinol, Idazoxan, Nirvanol
12	0.0125014	N-Formimino-L-glutamate, Formylisoglutamine
13	0.0323756	Boc-Asn-OPhNO2
14	0.0100294	N-Acetylimidazole, Imidazole-4-acetaldehyde
16	0.0117469	Acetamide, Aminoacetaldehyde, NMF
21	0.0417501	Tabtoxin, Isotabtoxin, Ophthalmate
22	0.000257373	L-Histidine, Histidine, 3-(Pyrazol-1-yl)-L-alanine, D-Histidine
24	0.00254104	5,6-Dihydrouracil, 3-Cyano-L-alanine, N-Methylhydantoin, 2,5-Dioxopiperazine, Muscimol
25	0.0376273	Dapdiamide B, Dapdiamide C
26	0.0493545	8-Hydroxyalanylclavam
27	0.0252005	Glutamyl-glutamic acid, (5-L-Glutamyl)-L-glutamate, C20912
32	0.0497082	5-Hydroxyferulic acid methyl ester, 4-(2-Hydroxyethoxycarbonyl)benzoate, 2,4-Diacetylphloroglucinol
42	0.00483231	Apigenin 7-O-[beta-D-apiosyl-(1->2)-beta-D-glucoside], Neoschaftoside, Schaftoside, Isovitexin 2''-O-arabinoside, Glucofrangulin B
44	0.0037985	dTDP-beta-L-rhodinose
50	0.00807455	Nifurtimox
55	0.0318867	Cinoxacin
58	0.0341788	Staphylopine
59	0.0125023	N2-Succinyl-L-arginine
60	0.0127181	Stigmatellin Y
71	0.00504697	1,1-Dichloroethylene epoxide, 2,2-Dichloroacetaldehyde, Chloroacetyl chloride
77	0.0116118	Chorismate, Prephenate, Isochorismate
84	0.0267787	2-Hydroxy-6-oxo-(2'-aminophenyl)-hexa-2,4-dienoate, Casimiroin
85	0.00124106	3,5-Dichloro-4-hydroxyphenylpyruvate
91	0.0173126	Isoprothiolane
94	0.0104082	Carboxin
95	0.00217158	Digalacturonate, 1,2-beta-D-Glucuronosyl-D-glucuronate
105	0.0448342	2-Aceto-2-hydroxybutanoate, Mevaldate, 2-Dehydropantoate, (R)-4-Dehydropantoate, 3-Hydroxy-3-methyl-2-oxopentanoic acid, (S)-2-Aceto-2-hydroxybutanoate, Adipate, 4-Hydroxy-2-oxohexanoic acid, (R)-3-Hydroxy-3-methyl-2-oxopentanoate, 3-Hydroxy-5-oxohexanoate
108	0.00150515	(2R,3R)-3-Methylglutamyl-5-semialdehyde-N6-lysine
110	0.0124602	Ungeremine
111	0.0129766	Baicalin
114	0.0126237	Sulfamethazine
130	0.00750623	1-Nitrosonaphthalene
133	0.0409523	trans,trans-Farnesyl diphosphate, Nerolidyl diphosphate, 2-cis,6-trans-Farnesyl diphosphate, (2Z,6Z)-Farnesyl diphosphate
137	0.000536233	Dichloroacetate
154	0.000242921	2,2-Dichloro-1,1-ethanediol
155	0.000638391	Bis(chloromethyl) ether, 1,2-Dichloroethanol
156	0.0358172	Calcidiol, 7alpha-Hydroxycholest-4-en-3-one, 24(S),25-Epoxycholesterol, Spirostan, (25S)-26-Hydroxycholest-4-en-3-one, (25R)-26-Hydroxycholest-4-en-3-one, 25-Hydroxycholest-4-en-3-one
167	0.00330287	Thioperamide
173	0.00720058	Diphenoxylate
181	0.00704704	Biapenem, (E)-1-(L-Cysteinylglycine-S-yl)-N-hydroxy-2-(1H-indol-3-yl)ethane-1-imine
183	0.000871555	Dichloromethane
188	0.0410913	Salicin 6-phosphate
193	0.00127186	trans-1,2-Dichloroethene, cis-1,2-Dichloroethene, 1,1-Dichloroethylene
197	0.00362061	Azide
200	0.00525206	1,4-Bis(2-ethylhexyl) sulfosuccinate
201	0.0103854	2-Quinolinecarboxylic acid, 4-Quinolinecarboxylic acid, 1-Nitronaphthalene, 2-Nitronaphthalene
203	0.036428	Alstonine, Serpentine
207	0.0153569	5,6,7-Trimethoxycoumarin, Orthosporin
215	0.000690669	2,5-Dichloro-2,5-cyclohexadiene-1,4-diol, 3,6-Dichloro-cis-1,2-dihydroxycyclohexa-3,5-diene
219	0.0230497	N-Arachidonyl dopamine
224	0.0102907	dTDP-4-amino-2,4-dideoxy-beta-L-xylose
228	0.0345292	Metsulfovax
237	0.0128911	Desulfoglucotropeolin
242	0.00130973	Fexaramine
243	0.047018	D-Glucarate, D-Galactarate, L-Altarate
252	0.00107775	2,4-Dichlorophenol, 2,5-Dichlorophenol, 2,6-Dichlorophenol, 3,4-Dichlorophenol
260	0.0058102	3,5-Dichloro-2-methylmuconate, 3,5-Dichloro-2-methylmuconolactone
262	0.000955536	3,5-Dichlorocatechol, 2,5-Dichlorohydroquinone, 3,6-Dichlorocatechol, 2,6-Dichlorohydroquinone
266	0.000979972	4,6-Dichloro-3-methylcatechol
269	0.00100322	2,4-Dichlorobenzoate
277	0.0102148	4-Methylamino-4-de(dimethylamino)anhydrotetracycline
278	0.00325576	Dalapon
285	0.00411905	2,6-Dichloro-p-benzoquinone, 2,5-Dichloro-p-benzoquinone
294	0.00802647	epsilon-(gamma-L-Glutamyl)-L-lysine, 2-Acetamido-4-(D-alanylamino)-2,4,6-trideoxy-D-mannopyranose
296	0.000652529	Potassium nitrate
301	0.000525983	Halothane
316	0.0177051	Indole-3-acetaldehyde, 3-Methyl-quinolin-2-ol, Echinopsine, N-Hydroxy-1-aminonaphthalene, 2-Methylquinolin-4-ol
324	0.0225175	2-Chloro-5-methyl-cis-dienelactone, 3-Chloro-2-methyldienelactone
325	0.0303928	Futalosine
334	0.00627509	1,2-Dichloroethane, 1,1-Dichloroethane
337	0.0307339	Triphenylsilanol
339	0.0396122	Cytidine, Cytarabine, gamma-Glutamyl-beta-cyanoalanine
344	0.000157741	1-Aminocyclopropane-1-carboxylate, Homoserine lactone, Diacetylmonoxime, L-Azetidine 2-carboxylic acid, 3-Oxobutanamide, 2-Aminobut-2-enoate, N-Methylolacrylamide, L-Homoserine lactone, Methylaminoacrylate, 2-Iminobutanoate
345	0.0103564	2-Oxobutanoate, Acetoacetate, Succinate semialdehyde, 2-Methyl-3-oxopropanoate, (S)-Methylmalonate semialdehyde, (R)-Methylmalonate semialdehyde
346	2.57e-05	D-Lysopine
347	0.0292785	Lancerin
349	0.0426018	Isotan B, 7-Deoxypancratistatin
352	3e-05	Ethionine, Homomethionine
353	0.00179619	THTC
355	0.00241695	Dehydroalanine, 2-Oxazolidinone, Aminoacrylate, 2-Iminopropanoate
356	1.61e-05	L-2-Aminoadipate, N-Methyl-L-glutamate, O-Acetyl-L-homoserine, beta-Alanopine, Alanopine, L-Glutamate methylester, 4-Methyl-L-glutamate, 3-Amino-2,3-dideoxy-scyllo-inosose, D-Alanyl-(R)-lactate
357	0.00290831	2,5-Dioxopentanoate, Itaconate, Mesaconate, Acetylpyruvate, (E)-Glutaconate, 2-Methylmaleate, 4,5-Dioxopentanoate
359	0.0431139	Acetylenedicarboxylate
360	0.000453716	Oxaloacetate, trans-2,3-Epoxysuccinate, 2-Hydroxyethylenedicarboxylate
361	0.0433213	4-Hydroxy-4-methylglutamate, 3-Keto-scyllo-inosamine, (2Z,4S,5R)-2-Amino-4,5,6-trihydroxyhex-2-enoate, (4S,5R)-4,5,6-Trihydroxy-2-iminohexanoate
363	0.00319284	Succinic anhydride
365	0.0294168	Cyclohexylsulfamate
366	3.8e-05	Loxtidine
370	0.0123276	Hypoxanthine
371	2.05e-05	Taxa-4(20),11(12)-dien-5alpha-yl acetate, Ethyl icosapentate, 17beta-Hydroxy-4,4,17-trimethylandrost-5-en-3-one, 2-Methyl-5alpha-androst-2-en-17beta-ol acetate, (5Z,8Z,11Z,14Z,17Z)-Eicosapentaenoic acid ethyl ester, (7Z,10Z,13Z,16Z,19Z)-Docosapentaenoic acid
373	0.0412412	Croconazole
375	0.00577234	Luteolin 7-O-(6''-malonylglucoside)
376	0.0154354	2-Oxoglutarate, Oxaloacetate 4-methyl ester, 5-Hydroxy-2,4-dioxopentanoate, Methyloxaloacetate, Dehydro-D-arabinono-1,4-lactone, 2-Hydroxyparaconate
377	0.0324115	3,4-Dihydroxymandelate, 3-O-Methylgallate
381	5.15e-05	Pentahomomethionine
382	0.0315376	Diazepam
384	8.2e-05	7-Mercaptoheptanoic acid
386	0.0111769	N-Acetylgalactosaminate, N-Glycolyl-D-mannosaminolactone
390	0.0160364	D-Glucosaminate-6-phosphate
391	0.0498455	5'-O-beta-D-Glucosylpyridoxine
393	0.0187743	1,7-Diphospho-1-epi-valienol
399	0.000216786	1,1,2-Triphenylpropane
400	6.76e-05	2-(Acetamidomethylene)succinate, (2S,4S)-4-Hydroxy-2,3,4,5-tetrahydrodipicolinate
412	0.0390789	alpha-D-Ribose 1,2-cyclic phosphate 5-phosphate
413	0.0155811	S-[(Z)-N-Hydroxy(phenyl)acetimidoyl]-L-glutathione
415	0.0167575	Chloroxuron
421	0.000992403	N-(L-Arginino)succinate
422	0.00108222	N-(2-Methoxyphenyl)-N'-(2-naphtyl)urea
423	0.0184884	Pyrene-4,5-dione, Pyrene-1,6-dione, Pyrene-1,8-dione
424	0.0477631	4-Guanidinobutanal, (R)-Piperazine-2-carboxamide, (S)-Piperazine-2-carboxamide
425	0.0118481	Mecarbinzid
440	0.0468956	Cucurbitacin F, Cucurbitacin O
441	0.0311168	Cucurbitacin D, Cucurbitacin L, Adynerin
442	0.0310814	Probucol
456	0.0132654	Hydrogen peroxide
469	0.0086712	Uridine, Pseudouridine, Spongouridine
472	0.000341278	Maleamate
476	0.0189715	Linamarin, Valinopine
478	4.58e-06	(2R,3R)-3-Methylornithinyl-N6-lysine
481	0.0257245	Tenitramine
483	0.0324978	Dihydrolipoate
490	0.0223577	5-Deoxy-5-chloroadenosine
493	0.00104735	3-Hydroxykynurenine, 3-Hydroxy-L-kynurenine, 5-Hydroxykynurenine, Stavudine
505	0.042131	2-Methyl-3-hydroxy-5-formylpyridine-4-carboxylate, DIBOA
508	0.00498442	Albendazole-2-aminosulfone
511	0.0201062	Xanthopterin-B2
512	0.0241739	Propanethial S-oxide, (2-Methylthio)acetaldehyde
513	0.0250725	Pyruvate, 3-Oxopropanoate, 3-Hydroxypropenoate, Ethylene carbonate
523	0.00207701	Dichloroacetylene
527	0.0461777	CO2
533	0.00672872	Indole-3-acetate, NH2Mec, N-Acetylindoxyl, (Indol-3-yl)glycolaldehyde, 5-Hydroxyindoleacetaldehyde, 2-Methylquinoline-3,4-diol, 3-Methyl-quinolin-2,8-diol, Gentianine, 3-Hydroxy-2-methyl-1H-quinolin-4-one
534	0.00656902	Clomazone
544	0.0226022	2-Dehydro-D-xylonate, 3-Oxoisoapionate
554	0.0347534	2-(4'-Methylthio)butylmalic acid, 3-(4'-Methylthio)butylmalic acid
559	0.0374494	Chaksine
560	0.00424507	Cyprofuram
562	7.62e-08	S-Methyl-1-thio-D-glycerate
563	9.61e-08	(S)-Malate, (R)-Malate, Malate, 3-Dehydro-L-threonate, 3-Dehydro-L-erythronate, 2-Dehydro-D-erythronate, 2-Dehydro-L-erythronate
566	0.0035701	Citrate, Isocitrate, (1R,2S)-1-Hydroxypropane-1,2,3-tricarboxylate, 5-Dehydro-4-deoxy-D-glucarate, 2,5-Didehydro-D-gluconate, Carboxymethyloxysuccinate, 2-Dehydro-3-deoxy-D-glucarate, (4R,5S)-4,5,6-Trihydroxy-2,3-dioxohexanoate, (1S,2S)-1-Hydroxypropane-1,2,3-tricarboxylate, D-Galactaro-1,5-lactone, D-Glucaro-1,5-lactone, D-Galactaro-1,4-lactone, (2S,3R)-2,3-Dihydroxy-5-oxohexanedioate, D-Glucaro…
571	1.21e-06	Fumarate, Maleic acid, Formylpyruvate
572	0.000361572	N-Feruloylglycine
573	0.000442833	Thiorphan
574	0.000272755	Metoclopramide
575	0.012821	cis-Aconitate, trans-Aconitate, Dehydroascorbate
576	9.17e-05	4-Oxoproline, 5-Oxoproline, 5-Oxo-D-proline, L-1-Pyrroline-3-hydroxy-5-carboxylate, 1-Pyrroline-4-hydroxy-2-carboxylate, L-beta-Ethynylserine
578	8.69e-05	Actinorhodin
580	0.00402622	Succinate, Methylmalonate, Methyl oxalate, (3R)-3-Hydroxy-4-oxobutanoate
581	0.000454374	4-Amino-4-deoxychorismate, 2-Amino-2-deoxyisochorismate, 4-Amino-4-deoxyprephenate
583	1.28e-05	Glyoxylate
584	1.11e-05	Thioacetate
586	0.00294475	4-Hydroxybenzoate, 3-Hydroxybenzoate, Salicylate, Gentisate aldehyde, Sesamol, 3,4-Dihydroxybenzaldehyde, 2-Hydroxy-5-methylquinone
587	0.000304195	Quercetin 3-O-glucoside, Gossypetin 8-rhamnoside, Hyperin, Myricitrin, Quercimeritrin, Bracteatin 6-O-glucoside, 6-Hydroxyluteolin 7-glucoside
592	0.0322781	Acetone, Propanal, Allyl alcohol, (2R)-1,2-Epoxypropane, (S)-1,2-Epoxypropane, 1,2-Epoxypropane
593	9.37e-06	L-Homocysteine, Homocysteine, S-Methyl-L-cysteine
594	2.23e-05	L-Aspartate, D-Aspartate, Aspartate, Iminodiacetate
597	0.0144292	D-Glucose, D-Fructose, D-Galactose, myo-Inositol, D-Mannose, beta-D-Glucose, L-Sorbose, alpha-D-Glucose, D-Aldose, D-Hexose, D-Sorbose, D-Tagatose, alpha-D-Mannose, beta-D-Galactose, alpha-D-Galactose, Sorbose, D-Allose, Galactose, D-Fuconate, L-Fructose, L-Fuconate, L-Galactose, D-Hamamelose, L-Rhamnonate, beta-D-Mannose, beta-D-Fructose, 2-Deoxy-D-gluconate, D-Fructose, 1L-chiro-Inositol, muco-…
599	0.0492363	Diisopropyl sulfate
602	0.0042533	Iridin
604	8.43e-05	Pteridine
605	0.000199635	Aflatoxin B1exo-8,9-epoxide-GSH
607	6.85e-05	Threonate, D-Erythronate, D-Threonate
608	0.00611244	2-Hydroxymuconate semialdehyde, cis,cis-Muconate, 2-Oxo-2,3-dihydrofuran-5-acetate, cis,trans-Hexadienedioate, 1,2,3,5-Tetrahydroxybenzene, 2,5-Dihydro-5-oxofuran-2-acetate, cis,cis-4-Hydroxymuconic semialdehyde, Kojic acid, (S)-5-Oxo-2,5-dihydrofuran-2-acetate, 5-Hydroxymethyl-2-furoate, 5-(Dihydroxymethyl)furan-2-carbaldehyde
610	0.000443453	AG 2034
612	0.00278129	2-Furoate
613	1.47e-05	Pilocarpine, Aminocarb, 4-Dimethylamino-L-phenylalanine
614	0.000430312	Khellol glucoside
615	2.56e-06	Moniliformin
616	0.000100354	5'-S-Methyl-5'-thioinosine
617	0.0456544	Digallate
619	2.24e-06	D-Arabinono-1,4-lactone, 2-Dehydro-3-deoxy-L-arabinonate, Citramalate, (R)-2-Hydroxyglutarate, L-Arabinono-1,4-lactone, D-Xylonolactone, (R)-2-Methylmalate, (S)-2-Methylmalate, 2-Hydroxyglutarate, D-Xylono-1,4-lactone, L-Xylono-1,4-lactone, (S)-2-Hydroxyglutarate, 2-Dehydro-3-deoxy-D-xylonate, L-Arabinono-1,5-lactone, L-threo-3-Methylmalate, D-threo-3-Methylmalate, D-erythro-3-Methylmalate, D-Api…
624	0.000234328	Butralin
625	0.00577388	alpha,alpha'-Trehalose 6-phosphate, Sucrose 6'-phosphate, Maltose 6'-phosphate, 6-Phospho-beta-D-glucosyl-(1,4)-D-glucose, Lactose 6'-phosphate, Sucrose 6-phosphate, beta-D-Fructofuranosyl-alpha-D-mannopyranoside 6F-phosphate, alpha-Maltose 1-phosphate, Bis(myo-inositol) 1,3'-phosphate
627	0.000529266	Nifuradene
628	0.00303421	L-Glutamine, Glutamine, D-Glutamine, 3-Ureidoisobutyrate, Isoglutamine, (R)-3-Ureidoisobutyrate
630	0.000228815	N1,N12-Diacetylspermine
635	0.0165575	Hexanoic acid, 4-Hydroxyhexan-3-one, trans-1,2-Cyclohexanediol, Isoamyl formate, Butyl acetate, cis-1,2-Cyclohexanediol, Isocaproate
636	0.00253871	Phosphonoacetaldehyde
638	0.00565101	Oxalate
639	0.0482131	Athyriol, Bellidifolin, Isoathyriol, Swertianin, 2,2',4,4'-Tetrahydroxybenzil
641	0.0057699	Thioglycolate
642	3.57e-09	1,1-Dichloro-2,2-diphenylethane, 1-(o-Chlorophenyl)-1-(p-chlorophenyl)ethane
643	0.0249747	D-myo-Inositol 1,2-cyclic phosphate, 6-Deoxy-5-ketofructose 1-phosphate
645	0.0397886	3-(3,4-Dihydroxyphenyl)pyruvate
646	2.53e-09	4-Nitrophenol, 6-Hydroxynicotinate, 2-Nitrophenol, 3-Nitrophenol, 3-Hydroxypicolinic acid
648	0.0469125	1-O-(2-Acetamido-2-deoxy-alpha-D-glucopyranosyl)-1D-myo-inositol 3-phosphate
651	0.00171368	Temazepam, 3-(4-Chloro-benzyl)-5-(2-methoxy-phenyl)-[1,2,4]oxadiazole
652	0.0426202	2-Amino-4-oxo-4-alpha-hydroxy-6-(erythro-1',2',3'-Tri-hydroxypropyl)-5,6,7,8-tetrahydroxypterin
653	0.000440597	11-O-Demethylpradinone I
655	0.000395417	2-Methylaminoadenosine
658	0.0201907	2,5-Furandicarboxylate
661	0.0238198	Rosmarinate, Chrysosplenol D, 6-Methoxyaromadendrin 3-O-acetate, Acerosin, Chrysosplenol C, Oxyanin A, Oxyanin B, Thymonin, Arcapillin, Irigenin, Versiconol
662	0.0206224	Diallyl disulfide
670	0.00394491	Bruceine D
671	0.000250224	Albendazole sulfone
672	0.000246493	6-Nitrobenzo[a]pyrene, 3-Nitroperylene
674	0.0227592	ICI D1694
675	0.0301524	Phenylmethanesulfonyl fluoride
679	0.019648	3-Deoxy-D-manno-octulosonate, Ketodeoxyoctonic acid
686	0.0117507	L-Rhamnose, 2-Deoxy-D-glucose, L-Rhamnulose, 6-Deoxy-D-galactose, 6-Deoxy-L-galactose, D-Rhamnose, L-Fuculose, beta-D-Fucose, beta-L-Rhamnose, L-Rhamnofuranose, alpha-L-Rhamnose, 6-Deoxy-D-glucose, 2-Deoxy-D-galactose, 1,5-Anhydro-D-glucitol, (+)-Quercitol, (-)-Viburnitol, Quinovose, 1,5-Anhydro-D-mannitol, alpha-L-Fucopyranose, beta-L-Fucopyranose, 6-Deoxy-L-altrose, 6-Deoxy-D-talose, 6-Deoxy-D-…
688	3.04e-06	S-Methyl-3-phospho-1-thio-D-glycerate
689	0.00753081	alpha-Ribazole, Oxadixyl
693	4.19e-06	2-Oxo-3-hydroxy-4-phosphobutanoate, 3-Dehydro-4-phospho-D-erythronate, 3-Dehydro-4-phospho-L-erythronate
694	4.85e-06	2-Benzothiazolesulfonamide
695	0.00106034	6-(Allylthio)purine
696	0.00684697	N6-(L-1,3-Dicarboxypropyl)-L-lysine
699	0.000157801	(R*,S*)-4-[1-Ethyl-2-(4-fluorophenyl)butyl]phenol
700	0.0102483	Cyanidin, Aurantinidin
701	0.00413378	Indoleglycerol phosphate
710	0.0345302	Pyrimidine 5'-deoxynucleotide
717	2.52e-05	Cytomycin
718	4.17e-05	L-Asparagine, N-Carbamoylsarcosine, D-Asparagine, Glycylglycine, 3-Ureidopropionate, Asparagine, Methylazoxymethanol acetate, N-Nitroso-N-methylurethane
719	0.000451051	L-Arginine, D-Arginine, Amino acid(Arg-)
720	5.41e-05	9,10,18-Trihydroxystearate
