## Supplemental Data 3 for "Endophytes induce systemic spatial reprogramming of metabolism in poplar roots under drought"

### Sheet: Normalized Exudate Abundances
metabolite ID	metabolite name	WWE normalized abundance	DC normalized abundance	DE normalized abundance
1	2-Thiopheneacrylic acid	0.644287	0.704432	0.67536
2	DIETHANOLAMINE	0.908012	0.909665	0.756223
3	Methyl 5-chloro-5-oxovalerate	0.794062	0.76573	0.788527
4	2-Phenylbutyric acid	0.860543	0.963582	0.79906
5	DETHIOBIOTIN	0.955642	0.901866	0.842173
6	Valerophenone	1.01388	0.998762	0.844728
7	Sulfoacetic acid	0.885361	0.900879	0.84573
8	Tri-isobutylphosphate	0.953489	0.856175	0.86581
9	Dodemorph	0.935307	0.926088	0.867942
10	Melamine	0.875898	0.880253	0.870387
11	N,N-Dimethyldecylamine oxide	0.918578	0.897034	0.878922
12	Perfluorobutane sulfonic acid (PFBuS)	0.865067	0.965152	0.88106
13	2-Naphthalenesulfonic acid	0.944396	0.87941	0.886788
14	Gabapentin	0.963022	0.955471	0.891446
15	DDAO	0.918829	0.916318	0.895799
16	2,2,6,6-Tetramethyl-4 piperidone	0.947901	0.914982	0.900774
17	N,N-Dimethyldodecylamine N-oxide.1	0.993465	1.00037	0.901864
18	N-Cyclohexylformamide	0.89974	1.00839	0.902891
19	RAC-GLYCEROL 1-MYRISTATE	0.925452	0.900231	0.906777
20	Pentaethylene glycol	0.909874	0.915635	0.90911
21	CYTIDINE 2',3'-CYCLIC PHOSPHATE	0.981689	0.934989	0.910028
22	8-[3-oxo-2-[(E)-pent-2-enyl]cyclopenten-1-yl]octanoic acid	0.970522	0.939749	0.910232
23	4-Piperidinecarboxamide	0.896307	0.880401	0.911977
24	CREATININE	0.962076	0.938887	0.913545
25	beta-Hydroxymyristic acid	0.945019	0.971144	0.913734
26	Lauramidopropyl betaine	0.922607	0.93698	0.914413
27	N,N-Dimethyldodecylamine N-oxide	0.977589	1.00409	0.915087
28	Alterperylenol	0.992337	0.94303	0.916418
29	Tridecanoic acid	0.916831	0.928662	0.917254
30	NCGC00347704-02	0.923088	0.940729	0.919765
31	Gallic acid	1.03129	0.990275	0.919831
32	Butylamine	0.973011	0.978944	0.920116
33	DIETHANOLAMINE.1	0.955678	0.953803	0.922824
34	1,11-Undecanedicarboxylic acid	0.926968	0.930812	0.923168
35	N-Acetyl-valine	0.900905	1.02255	0.923395
36	Pterosin G	0.959195	0.947937	0.928422
37	Urocanic acid	0.945255	0.919881	0.931919
38	UROCANATE	0.947097	0.920001	0.932129
39	2-Propylglutaric acid	1.00364	0.961163	0.932561
40	Baicalein	1.00025	0.957101	0.933669
41	N-Nitrosodimethylamine (NDMA)	0.911889	0.968454	0.935628
42	10-Hydroxydecanoic acid	0.94644	1.00723	0.935675
43	9-Hydroperoxy-10E,12Z,15Z-octadecatrienoic acid	0.998016	0.967894	0.93716
44	9S-Hydroxy-10E,12Z,15Z-octadecatrienoic acid	0.983334	0.97067	0.93951
45	9-HODE	0.984208	0.958385	0.940144
46	Phosphocholine	1.00347	0.965957	0.942432
47	FA 9:1+1O	0.994868	0.966344	0.942468
48	Tris(2-butoxyethyl) phosphate	0.962114	0.965783	0.94272
49	Piperidine	0.948019	0.928025	0.94276
50	Dicloran	0.990759	0.974534	0.942858
51	PYRIDOXINE	1.01136	0.964595	0.942972
52	3,5-Dihydroxybenzoic acid sulfate	1.03702	0.978829	0.943224
53	GLYCEROL 2-PHOSPHATE	0.995619	0.954526	0.944269
54	Terephthalic acid	0.963611	0.934488	0.945601
55	1,5-dimethyl-1-vinyl-4-hexenyl acetate	0.994069	0.952097	0.945731
56	(+)-Catechin.1	1.13349	1.03994	0.946576
57	L-beta-Homoisoleucine	0.89868	0.906097	0.946592
58	Isobutyric acid	0.913955	0.963099	0.946641
59	1,4-Cyclohexanedicarboxylic acid	0.948901	0.987172	0.947362
60	Urocanic acid.1	0.953946	0.94635	0.94767
61	Phenylacetaldehyde	0.969569	0.973484	0.94793
62	FA 18:4+2O; PlaSMA ID-636	1.0081	0.970609	0.948632
63	N-Methyl-2-pyrrolidone	0.995217	1.00127	0.948634
64	9(10)-Epoxy-12Z-octadecenoic acid	0.975281	0.97987	0.948886
65	Lumichrome	0.995172	0.956299	0.948973
66	Pentadecanoic acid	0.969026	0.973409	0.949466
67	Glycerol-2-phosphate	0.997952	0.946027	0.950344
68	Coniferaldehyde	1.01401	0.98099	0.950914
69	Nandrolone	1.02245	0.979626	0.950929
70	Nandrolone.1	1.02367	0.962568	0.952177
71	AZELAIC ACID.1	0.982185	0.937471	0.953046
72	2-Ethyl-2-hydroxybutyric acid	0.998194	0.996539	0.954631
73	2-(N-Ethyl-m-toluidino)ethanol	0.978998	0.982634	0.956927
74	13S-Hydroperoxy-9Z,11E-octadecadienoic acid	0.999544	0.984973	0.957817
75	p-phenetidine	0.997398	0.981779	0.958293
76	9-Oxo-11-(3-pentyl-2-oxiranyl)-10E-undecenoic acid	1.00144	0.988285	0.958453
77	2-Hydroxy-5-methoxybenzoic acid	0.973268	0.954501	0.959324
78	Azelaic acid	0.98737	0.966317	0.959725
79	forskolin	1.016	0.985407	0.960959
80	Oleic acid	1.00617	1.00732	0.961018
81	GLYCEROL 2-PHOSPHATE.1	0.998043	0.967277	0.961887
82	Dodecadienedioic acid (2)	1.00129	0.961483	0.963069
83	8-Hydroxyquinoline	0.955077	0.989112	0.963482
84	Quercetin	1.0452	0.990088	0.963502
85	Daphnetin	1.01032	1.01986	0.964193
86	Glucose 1-phosphate	0.99668	0.988124	0.964275
87	3-(2-Hydroxyphenyl)propionic acid	1.00813	0.982934	0.965502
88	9-HPODE	1.00113	0.995343	0.966299
89	Sulfo jasmonate	1.01872	0.962143	0.966554
90	2-Hydroxyoctanoic acid	0.979566	0.982648	0.967067
91	Umbelliferone	1.01977	0.992452	0.967415
92	Ectoine	0.937638	0.97711	0.968083
93	Peonidin-3-O-glucoside	1.01214	0.995465	0.968959
94	vanillic acid	0.986665	0.959382	0.96945
95	trans-Traumatic acid	0.982127	0.98055	0.970308
96	beta.-Glycerophosphate	0.995257	0.986274	0.971243
97	Paeonol	1.00519	0.995761	0.971949
98	2-Nitrophenol	0.951818	0.95962	0.972078
99	m-Guaiacol	1.00646	0.987506	0.972718
100	2,2',2''-Nitrilotriethanol	0.995876	0.982908	0.973283
101	Dodecyl sulfate	0.977295	0.961706	0.974043
102	2-ISOPROPYLMALIC ACID	1.01058	1.00388	0.97422
103	(.+/-.)7-epi-Jasmonic acid	1.01432	0.99676	0.974284
104	AZELAIC ACID	1.00321	0.966169	0.974303
105	Neochlorogenic acid	0.997921	0.994337	0.974782
106	Naringenin	0.999235	0.979434	0.975124
107	Undecanedioic acid	0.973886	0.969834	0.975576
108	4-Caffeoylquinic acid	1.02588	0.999649	0.975988
109	Glucose-1-phosphate	0.997135	0.9978	0.976558
110	D-Glucosamine 1-phosphate	1.02542	1.01287	0.977121
111	5-Aminovaleric acid betaine; CE10; CDLVFVFTRQPQFU-UHFFFAOYSA-N	1.0043	0.989894	0.977176
112	3-Furancarboxylic acid, tetrahydro-4-methylene-2-octyl-5-oxo-, (2R,3S)-	0.960827	1.0082	0.978153
113	SHIKIMIC ACID	1.00951	0.983153	0.979423
114	Cytosine	1.00446	0.973146	0.97945
115	Epicatechin	1.02969	1.01564	0.980164
116	Uridine	1.01038	0.985593	0.98073
117	cis-Pinonic acid	0.997402	0.993888	0.981093
118	2-Benzoylbenzoic acid	0.986377	0.996084	0.981106
119	Isophorone	0.997845	0.99032	0.98115
120	4-Hydroxyquinoline	0.962234	1.00227	0.981509
121	5-Methoxypsoralen	0.999955	0.993542	0.982086
122	Levulinic acid	0.993519	0.989787	0.98275
123	Propionylcarnitine	1.04056	1.00406	0.982824
124	Ortophosphate	0.997542	0.973367	0.983147
125	6-Methylcoumarin	1.00683	0.995889	0.983432
126	3,4-DIHYDROXYBENZOATE	1.02144	0.99325	0.983764
127	Cytarabine	1.00488	0.974398	0.984207
128	Choline	0.994925	0.990619	0.984324
129	Rhizonic acid	1.0208	0.995068	0.984491
130	2-Methylglutaric acid	1.01227	0.953598	0.984496
131	Tricaprylin (C8:0)	0.988764	0.990929	0.984549
132	2,2'-(Tetradecylimino)diethanol	0.982698	0.986615	0.984638
133	4-Oxohexanoic acid	0.974467	1.00336	0.984665
134	NCGC00169490-02!3-butan-2-yl-4-methyl-2,3-dihydropyrrolo[3,4-b]quinoline-1,9-dione [IIN-based: Match]	1.09095	0.955487	0.984828
135	Hypoxanthine	1.02907	0.981534	0.985087
136	SUCROSE	0.975464	0.999092	0.985106
137	Dodecylbenzenesulfonic acid	0.973423	0.996488	0.985224
138	Panaxydiol	1.02866	0.989534	0.985379
139	KYNURENATE	1.03711	1.00626	0.985457
140	2-O-Methyladenosine	1.0393	0.970494	0.986079
141	Hyperoside	1.03091	1.01655	0.986773
142	Pterosin A	1.02425	0.978908	0.986818
143	Phosphoric acid	0.978654	1.02329	0.986839
144	Isonicotinic acid	1.00852	0.987565	0.986943
145	Sebacic acid	0.987914	0.964214	0.987071
146	ARABITOL	1.0098	0.998915	0.987124
147	Proline	0.945329	1.0023	0.987139
148	Isobutylamine	0.974369	0.99458	0.98725
149	Adipic acid	1.00575	0.938085	0.98829
150	Niacinamide	1.02211	0.994352	0.988367
151	Scutellarein 4'-methyl ether	1.00307	1.00721	0.989399
152	CMPF	1.00424	0.993261	0.989746
153	Syringaldehyde.1	1.00444	0.984374	0.990253
154	8,9-epoxy-3,10-diisobutyryloxythymol	1.02911	0.985514	0.990639
155	ELAIDIC ACID	0.988003	0.985419	0.990646
156	L-2-Aminoadipic acid	1.01173	0.997933	0.990829
157	3-METHYLADIPIC ACID	0.99942	0.96682	0.991402
158	coniferin	0.984512	1.00761	0.99196
159	GALACTOSAMINE	0.966491	0.974787	0.992611
160	Dodecanedioic acid	0.98528	0.962059	0.99276
161	Gabapentin.1	0.999232	0.998443	0.992919
162	C10-LAS (TENTATIVE)	1.0178	0.955528	0.9932
163	Suberic acid	0.998156	0.971537	0.993302
164	Phosphoric acid.1	0.980689	1.01516	0.993375
165	4-Hydroxy-3-methoxycinnamaldehyde	0.994735	0.989898	0.993507
166	Palmitic acid	0.976173	0.991008	0.993903
167	SUCCINIC ACID	1.0016	0.999811	0.994239
168	4-hydroxy-benzoate	1.01297	0.996324	0.994976
169	TRIMETHYLAMINE N-OXIDE	0.995477	0.97816	0.995161
170	Syringaldehyde	1.01598	1.00025	0.995539
171	m-Cumenyl methylcarbamate	0.986228	1.00846	0.995611
172	Allantoic acid	0.985047	1.02694	0.995777
173	2-acetoxy-4-pentadecylbenzoic acid	1.01221	1.0013	0.996594
174	Scopolin	1.0394	1.00985	0.997282
175	C12-AE1S (TENTATIVE)	1.05424	1.14353	0.997503
176	5'-S-methyl-5'-thioadenosine	1.0001	0.9934	0.997584
177	1H-Benzotriazole-5-carboxylic acid	1.00238	1.01211	0.998295
178	Glutaric acid	1.02971	0.954353	0.998433
179	CREATINE	1.02125	0.99623	0.998663
180	Ortophosphate.1	1.0037	1.0468	0.998891
181	3-Methylpyrazole	0.998316	0.999543	0.999105
182	2,6-Xylidine	0.991203	1.01264	0.999279
183	4-(sec-butoxy)benzoic acid	0.994697	0.961173	0.999556
184	3,3-Dimethylglutaric acid	1.01075	0.97956	0.999915
185	2-Naphthalenesulfonic acid.1	0.991129	1.00997	1.00039
186	Gallacetophenone-4'-methyl ether	1.00341	0.994013	1.00077
187	Adonitol	1.00707	1.03978	1.0008
188	Maleic acid	1.01783	0.986073	1.00123
189	QUINIC ACID	1.01489	1.01342	1.00143
190	NCGC00347704-02.1	0.996134	1.00946	1.00252
191	Glycolic acid	1.02545	1.0047	1.00263
192	(-)-Epicatechin.1	1.06081	1.02273	1.00287
193	4-Nitrocatechol	0.970801	1.03498	1.00305
194	3-Coumaric acid	1.01104	1.00476	1.00446
195	Lauramidopropyl betaine.1	0.999802	1.00521	1.00465
196	2-Piperidone; CE10; XUWHAWMETYGRKB-UHFFFAOYSA-N	1.01025	1.02028	1.00527
197	3,4-Dihydroxybenzoic acid	1.04677	1.01235	1.00541
198	Benzophenone	1.00713	1.00759	1.00578
199	Pterosin B	0.9892	1.03791	1.00598
200	Benzoic acid	1.01724	0.999657	1.00655
201	Lauryldiethanolamine	1.00304	1.01643	1.00697
202	C12-AS (TENTATIVE)	0.999686	1.00945	1.00734
203	GLYCERIC ACID	1.00678	1.0036	1.00773
204	trans-Ferulic acid	1.0121	1.02973	1.00906
205	4-COUMARATE	1.03692	0.992081	1.00978
206	Succinic acid	1.02229	1.01385	1.01127
207	Indarubicin	0.996363	1.01315	1.01137
208	O-Acetyl-L-carnitine	1.06273	1.01914	1.01154
209	3-Hydroxypropanoic acid	1.02145	0.998547	1.01196
210	ADENINE	1.02254	0.990017	1.012
211	Guanine	1.02484	0.993782	1.01248
212	3-HYDROXYBUTANOIC ACID	1.0013	1.01617	1.01337
213	L-Phenylalanine	1.016	1.03018	1.01451
214	trans-1,4-Cyclohexanedicarboxylic acid	1.01411	0.96169	1.01488
215	3-Hydroxybutyric acid	1.0057	1.03909	1.01545
216	2-Hydroxypalmitic acid	0.980896	1.02529	1.01658
217	4-Vinylphenol	1.02008	1.01024	1.01689
218	Benzoic acid.1	1.02405	1.00723	1.01734
219	CYCLOPENTANONE	0.966022	0.948845	1.01738
220	Glucuronide of C9H10O2	1.01994	1.03235	1.01739
221	3-HYDROXY-3-METHYLGLUTARIC ACID	1.0053	1.01836	1.01763
222	Gabapentin Related Compound E	1.02496	0.970211	1.01805
223	Gentisic acid	1.0509	1.05324	1.01816
224	N-alpha-Acetyl-L-ornithine	1.01423	1.00532	1.01859
225	Pantothenic acid	1.02782	1.02209	1.01863
226	Coniferyl aldehyde	1.00187	1.0249	1.01963
227	Tris(1-chloro-2-propyl)phosphate	1.00973	1.02518	1.02013
228	D-(-)-Quinic acid	1.00925	1.03282	1.02023
229	1,3-Cyclohexanedicarboxylic acid	1.01824	0.975857	1.02027
230	4-Hydroxybenzoic acid	1.03392	1.03536	1.022
231	2-(2-Butoxyethoxy)acetic acid	1.09259	0.986314	1.02367
232	Leucine	1.00624	1.02324	1.02401
233	Phthalic acid	1.01895	1.02044	1.02466
234	Glyceric acid	1.01164	1.00437	1.02475
235	Cyclohexane-1,2,4,5-tetracarboxylic acid	1.04962	1.04671	1.02484
236	(+)-Catechin	1.18728	1.02667	1.02541
237	6.alpha.-Mannobiose	0.984062	1.04354	1.02557
238	Panthenol	1.05565	0.994781	1.02623
239	4-IMIDAZOLEACETIC ACID	1.00453	1.0292	1.02796
240	Phenylacetic acid	1.0118	0.991374	1.02882
241	5-OXO-L-PROLINE	0.975764	1.03132	1.02925
242	D-Gluconic acid	1.03537	1.00749	1.03026
243	FUMARIC ACID	1.00133	1.0203	1.03105
244	Phenylalanine	1.02077	1.02117	1.03124
245	Adenine	1.02408	1.01296	1.03125
246	CITRIC ACID	1.02956	1.02954	1.03195
247	3,5-Dihydroxybenzyl alcohol	1.00291	1.00821	1.03311
248	Sucrose	0.990735	1.04607	1.03346
249	CINNAMIC ACID	0.988148	0.994395	1.03392
250	SUCROSE.1	0.983477	1.02776	1.03494
251	Caffeic acid	1.05425	1.04548	1.03551
252	GLUCONIC ACID	1.02922	1.01061	1.03665
253	Indoline	1.02422	1.0278	1.03697
254	D-(-)-salicin	1.01216	1.02926	1.04211
255	Decenedioic acid	1.02022	1.02312	1.04386
256	L-Homoserine	1.02874	1.0354	1.04514
257	Naringenin.1	1.04732	1.03199	1.04592
258	L-Glutamic acid	1.02863	1.04189	1.04681
259	Methioninesulfoxide	1.01683	1.03522	1.04712
260	Canrenone	1.03374	1.04542	1.04722
261	TREHALOSE	0.982249	1.03524	1.04784
262	Glyceraldehyde	1.03727	1.04417	1.05316
263	L-serine	1.01335	1.03156	1.05358
264	FERULATE	1.10928	1.05442	1.05403
265	L-Pyroglutamic acid	1.0085	1.04569	1.05556
266	Malic acid	0.99083	1.05324	1.05564
267	L-Glutamine	1.00326	1.04539	1.05584
268	Glutamic acid.1	1.02844	1.03826	1.05684
269	D-(+)-Glucosamine	1.01128	1.04109	1.05685
270	L-Histidine	1.00548	1.04139	1.05692
271	BETAINE	1.01566	1.03464	1.05693
272	PIPECOLIC ACID	1.02623	1.02501	1.05815
273	L-Histidine.1	1.00982	1.04489	1.05919
274	RAFFINOSE	0.988678	1.05472	1.05952
275	3-DEHYDROSHIKIMIC ACID	1.02279	1.05037	1.06188
276	Allantoic acid.1	0.983011	1.09824	1.0638
277	L-Glutamine.1	0.994375	1.03223	1.06433
278	4-O-.beta.-Galactopyranosyl-D-mannopyranose	1.00672	1.0596	1.06464
279	MYO-INOSITOL	1.01893	1.05319	1.06521
280	Catechol	1.06667	1.06611	1.06526
281	TRIGONELLINE	1.02006	1.06281	1.06656
282	Trigonelline	1.03617	1.05071	1.06692
283	2-Methylbenzoic acid	1.09378	1.06364	1.06789
284	N,N-Dimethylglycine	1.00471	1.04663	1.06835
285	Threonine	1.00717	1.06484	1.06847
286	Daphnetin.1	1.0823	1.1032	1.06905
287	(-)-Epicatechin	1.19911	1.08036	1.0712
288	Coumaric acid (isomer of 189, 194)	1.11813	1.05379	1.07257
289	Isoleucine	1.02551	1.04538	1.07353
290	(+)-Costunolide	1.00277	0.993333	1.07613
291	Glutamine	0.990044	1.06882	1.07643
292	L-ALANINE	1.03793	1.04782	1.07659
293	2-Keto-3-deoxyoctonic acid	1.03846	1.06915	1.07723
294	Serine	1.00793	1.0658	1.07827
295	Glutamic acid	1.02327	1.07854	1.08071
296	GLUTAMINE	0.970944	1.05326	1.08107
297	PROLINE	1.02113	1.0541	1.08316
298	Leucine.1	1.01983	1.06103	1.08415
299	3-Hydroxy-3-methylglutarate	1.06275	1.0543	1.08447
300	N-Acetylarginine; CE10; SNEIUMQYRCDYCH-LURJTMIESA-N	0.992186	1.03154	1.08627
301	L-Citrulline	1.00577	1.05859	1.08662
302	2-Methylpyrrolidine; CE10; RGHPCLZJAFCTIK-UHFFFAOYSA-N	1.02766	1.05505	1.08883
303	Catechol.1	1.09423	1.07288	1.08933
304	Pyroglutamic acid	1.01982	1.0371	1.08982
305	ASPARTIC ACID	1.02078	1.05685	1.09191
306	Aspartic acid	1.03968	1.06858	1.095
307	Histidine	1.01358	1.08577	1.09557
308	D-Pyroglutamic acid	1.02265	1.0912	1.09574
309	Glucose	1.059	1.05982	1.09626
310	Palatinose	1.01205	1.0795	1.09631
311	Galactose	1.05388	1.05075	1.09728
312	L-Tryptophan	1.04046	1.08318	1.09785
313	Tryptophan	1.04029	1.08433	1.09939
314	Tremulacin	1.0878	1.09757	1.10004
315	L-3-Aminoisobutyric acid	1.03164	1.101	1.10139
316	Tryptophan.1	1.00968	1.07606	1.1054
317	Amlexanox	1.04219	1.10407	1.11145
318	L-Asparagine	1.00856	1.1059	1.11207
319	D-Arabinose	1.06521	1.0869	1.11377
320	L-(-)-Phenylalanine	1.12915	0.903939	1.11579
321	N-ACETYLGALACTOSAMINE	1.05196	1.04841	1.11762
322	Alpinetin	1.05674	1.00917	1.1214
323	BETA-ALANINE	1.06124	1.07887	1.12726
324	5-Hydroxyisovanillic acid	1.10642	1.04865	1.13423
325	3,4-Dihydroxy-L-phenylalanine	1.0864	1.11441	1.13741
326	4-GUANIDINOBUTANOATE	1.04577	1.10297	1.14185
327	N,N-Dimethylarginine	1.03774	1.09155	1.16497
328	Citrulline	0.988024	1.12846	1.16588
329	HISTIDINE	1.04998	1.14994	1.16615
330	n-Octyl sulfate	1.09142	1.04584	1.17628
331	L-Asparagine.1	1.0028	1.18142	1.18004
332	L-Arginine	1.00714	1.11105	1.19117
333	Tremulacin.1	1.04199	1.1005	1.19292
334	Propamocarb	1.03832	1.08546	1.19485
335	Arginine	1.0234	1.11941	1.2096
336	2',6'-Dihydroxy 4'-methoxydihydrochalcone	1.13859	1.10844	1.2212
337	Arginine.1	1.02416	1.19258	1.2594
338	L(+)-Arginine	1.11572	1.27315	1.44801

### Sheet: Read Me
A list of exuded metabolites detected in each treatment (DE, WWE, and DC) and their abundace normalized to the WWC condition is presented in the tab "Normalized Exudate Abundances". Each metabolite is assigned a "metabolite ID" which corresponds to the number on the x-axis of Figure 2a.
