## Supplemental Data 6 for "Endophytes induce systemic spatial reprogramming of metabolism in poplar roots under drought"

### Sheet: Table_SX_raw_ddPCR
Droplet digital PCR quantification of bacterial endophyte colonization in Populus trichocarpa roots. DNA extracts from P. trichocarpa roots (n = 17) were analyzed for eight bacterial endophyte strains using strain-specific primers. Copy concentrations (copies/?L) were determined from accepted droplet counts using EvaGreen chemistry. Controls included no-template controls (NTCs), pooled DNA extrac…
Well	Sample	Target	Conc (copies/µL)	Status	Experiment	SampleType	Supermix	DyeName(s)	Accepted Droplets	Positives	Negatives
A01	NTC	11R-BC	No Call	CHECK	DQ	NTC	QX200 ddPCR EvaGreen Supermix	EvaGreen	18838	0	18838
B01	NTC	11R-A	No Call	CHECK	DQ	NTC	QX200 ddPCR EvaGreen Supermix	EvaGreen	18376	0	18376
C01	NTC	11R-BB	No Call	CHECK	DQ	NTC	QX200 ddPCR EvaGreen Supermix	EvaGreen	21609	0	21609
D01	NTC	WW5	No Call	CHECK	DQ	NTC	QX200 ddPCR EvaGreen Supermix	EvaGreen	21436	0	21436
E01	NTC	WP5	No Call	CHECK	DQ	NTC	QX200 ddPCR EvaGreen Supermix	EvaGreen	21324	0	21324
F01	NTC	SD1	No Call	CHECK	DQ	NTC	QX200 ddPCR EvaGreen Supermix	EvaGreen	20183	0	20183
G01	NTC	PTD1	No Call	CHECK	DQ	NTC	QX200 ddPCR EvaGreen Supermix	EvaGreen	20455	0	20455
H01	NTC	R10	No Call	CHECK	DQ	NTC	QX200 ddPCR EvaGreen Supermix	EvaGreen	21302	6	21296
A02	PNNL 27	11R-BC	53.2	OK	DQ	Unknown	QX200 ddPCR EvaGreen Supermix	EvaGreen	21377	946	20431
B02	PNNL 27	11R-A	83.7	OK	DQ	Unknown	QX200 ddPCR EvaGreen Supermix	EvaGreen	20558	1412	19146
C02	PNNL 27	11R-BB	95.3	OK	DQ	Unknown	QX200 ddPCR EvaGreen Supermix	EvaGreen	21094	1641	19453
D02	PNNL 27	WW5	380	OK	DQ	Unknown	QX200 ddPCR EvaGreen Supermix	EvaGreen	21312	5877	15435
E02	PNNL 27	WP5	292	OK	DQ	Unknown	QX200 ddPCR EvaGreen Supermix	EvaGreen	22093	4858	17235
F02	PNNL 27	SD1	No Call	CHECK	DQ	Unknown	QX200 ddPCR EvaGreen Supermix	EvaGreen	22174	0	22174
G02	PNNL 27	PTD1	173	OK	DQ	Unknown	QX200 ddPCR EvaGreen Supermix	EvaGreen	20808	2848	17960
H02	PNNL 27	R10	164	OK	DQ	Unknown	QX200 ddPCR EvaGreen Supermix	EvaGreen	19828	2578	17250
A03	PNNL 28	11R-BC	No Call	CHECK	DQ	Unknown	QX200 ddPCR EvaGreen Supermix	EvaGreen	18249	28	18221
B03	PNNL 28	11R-A	7.91	OK	DQ	Unknown	QX200 ddPCR EvaGreen Supermix	EvaGreen	19402	130	19272
C03	PNNL 28	11R-BB	28.3	OK	DQ	Unknown	QX200 ddPCR EvaGreen Supermix	EvaGreen	19331	460	18871
D03	PNNL 28	WW5	30.1	OK	DQ	Unknown	QX200 ddPCR EvaGreen Supermix	EvaGreen	20173	510	19663
E03	PNNL 28	WP5	5.32	OK	DQ	Unknown	QX200 ddPCR EvaGreen Supermix	EvaGreen	20404	92	20312
F03	PNNL 28	SD1	No Call	CHECK	DQ	Unknown	QX200 ddPCR EvaGreen Supermix	EvaGreen	21667	0	21667
G03	PNNL 28	PTD1	4.87	OK	DQ	Unknown	QX200 ddPCR EvaGreen Supermix	EvaGreen	22512	93	22419
H03	PNNL 28	R10	No Call	CHECK	DQ	Unknown	QX200 ddPCR EvaGreen Supermix	EvaGreen	21369	0	21369
A04	PNNL 29	11R-BC	2.72	OK	DQ	Unknown	QX200 ddPCR EvaGreen Supermix	EvaGreen	17344	40	17304
B04	PNNL 29	11R-A	3.33	OK	DQ	Unknown	QX200 ddPCR EvaGreen Supermix	EvaGreen	18411	52	18359
C04	PNNL 29	11R-BB	11.5	OK	DQ	Unknown	QX200 ddPCR EvaGreen Supermix	EvaGreen	20172	197	19975
D04	PNNL 29	WW5	50.9	OK	DQ	Unknown	QX200 ddPCR EvaGreen Supermix	EvaGreen	22397	948	21449
E04	PNNL 29	WP5	6.42	OK	DQ	Unknown	QX200 ddPCR EvaGreen Supermix	EvaGreen	21503	117	21386
F04	PNNL 29	SD1	No Call	CHECK	DQ	Unknown	QX200 ddPCR EvaGreen Supermix	EvaGreen	22179	0	22179
G04	PNNL 29	PTD1	15.1	OK	DQ	Unknown	QX200 ddPCR EvaGreen Supermix	EvaGreen	20350	260	20090
H04	PNNL 29	R10	15.8	OK	DQ	Unknown	QX200 ddPCR EvaGreen Supermix	EvaGreen	21055	281	20774
A05	PNNL 30	11R-BC	14.8	OK	DQ	Unknown	QX200 ddPCR EvaGreen Supermix	EvaGreen	21824	272	21552
B05	PNNL 30	11R-A	No Call	CHECK	DQ	Unknown	QX200 ddPCR EvaGreen Supermix	EvaGreen	22394	0	22394
C05	PNNL 30	11R-BB	45.2	OK	DQ	Unknown	QX200 ddPCR EvaGreen Supermix	EvaGreen	21159	798	20361
D05	PNNL 30	WW5	57.5	OK	DQ	Unknown	QX200 ddPCR EvaGreen Supermix	EvaGreen	19634	936	18698
E05	PNNL 30	WP5	59.7	OK	DQ	Unknown	QX200 ddPCR EvaGreen Supermix	EvaGreen	22359	1106	21253
F05	PNNL 30	SD1	No Call	CHECK	DQ	Unknown	QX200 ddPCR EvaGreen Supermix	EvaGreen	19592	0	19592
G05	PNNL 30	PTD1	22.2	OK	DQ	Unknown	QX200 ddPCR EvaGreen Supermix	EvaGreen	19547	365	19182
H05	PNNL 30	R10	59.4	OK	DQ	Unknown	QX200 ddPCR EvaGreen Supermix	EvaGreen	20310	1000	19310
A06	PNNL 31	11R-BC	No Call	CHECK	DQ	Unknown	QX200 ddPCR EvaGreen Supermix	EvaGreen	18840	0	18840
B06	PNNL 31	11R-A	1.52	OK	DQ	Unknown	QX200 ddPCR EvaGreen Supermix	EvaGreen	18552	24	18528
C06	PNNL 31	11R-BB	1.25	Manual	DQ	Unknown	QX200 ddPCR EvaGreen Supermix	EvaGreen	17829	19	17810
D06	PNNL 31	WW5	No Call	CHECK	DQ	Unknown	QX200 ddPCR EvaGreen Supermix	EvaGreen	18517	12	18505
E06	PNNL 31	WP5	0.33	Manual	DQ	Unknown	QX200 ddPCR EvaGreen Supermix	EvaGreen	18044	5	18039
F06	PNNL 31	SD1	No Call	CHECK	DQ	Unknown	QX200 ddPCR EvaGreen Supermix	EvaGreen	19756	0	19756
G06	PNNL 31	PTD1	0.12	Manual	DQ	Unknown	QX200 ddPCR EvaGreen Supermix	EvaGreen	18919	2	18917
H06	PNNL 31	R10	1.19	OK	DQ	Unknown	QX200 ddPCR EvaGreen Supermix	EvaGreen	22673	23	22650
A07	PNNL 32	11R-BC	4.76	OK	DQ	Unknown	QX200 ddPCR EvaGreen Supermix	EvaGreen	19793	80	19713
B07	PNNL 32	11R-A	1.96	Manual	DQ	Unknown	QX200 ddPCR EvaGreen Supermix	EvaGreen	19258	32	19226
C07	PNNL 32	11R-BB	3.81	OK	DQ	Unknown	QX200 ddPCR EvaGreen Supermix	EvaGreen	19177	62	19115
D07	PNNL 32	WW5	2.75	OK	DQ	Unknown	QX200 ddPCR EvaGreen Supermix	EvaGreen	18428	43	18385
E07	PNNL 32	WP5	1.01	Manual	DQ	Unknown	QX200 ddPCR EvaGreen Supermix	EvaGreen	19737	17	19720
F07	PNNL 32	SD1	No Call	CHECK	DQ	Unknown	QX200 ddPCR EvaGreen Supermix	EvaGreen	19873	0	19873
G07	PNNL 32	PTD1	4.67	OK	DQ	Unknown	QX200 ddPCR EvaGreen Supermix	EvaGreen	19922	79	19843
H07	PNNL 32	R10	6.4	OK	DQ	Unknown	QX200 ddPCR EvaGreen Supermix	EvaGreen	20822	113	20709
A08	PNNL 33	11R-BC	5.18	OK	DQ	Unknown	QX200 ddPCR EvaGreen Supermix	EvaGreen	17965	79	17886
B08	PNNL 33	11R-A	7.39	OK	DQ	Unknown	QX200 ddPCR EvaGreen Supermix	EvaGreen	19806	124	19682
C08	PNNL 33	11R-BB	5.84	OK	DQ	Unknown	QX200 ddPCR EvaGreen Supermix	EvaGreen	19394	96	19298
D08	PNNL 33	WW5	10.2	OK	DQ	Unknown	QX200 ddPCR EvaGreen Supermix	EvaGreen	20107	173	19934
E08	PNNL 33	WP5	No Call	CHECK	DQ	Unknown	QX200 ddPCR EvaGreen Supermix	EvaGreen	19727	0	19727
F08	PNNL 33	SD1	6.43	Manual	DQ	Unknown	QX200 ddPCR EvaGreen Supermix	EvaGreen	20735	113	20622
G08	PNNL 33	PTD1	7.96	OK	DQ	Unknown	QX200 ddPCR EvaGreen Supermix	EvaGreen	21054	142	20912
H08	PNNL 33	R10	8.23	OK	DQ	Unknown	QX200 ddPCR EvaGreen Supermix	EvaGreen	22519	157	22362
A09	PNNL 34	11R-BC	29.4	OK	DQ	Unknown	QX200 ddPCR EvaGreen Supermix	EvaGreen	21882	540	21342
B09	PNNL 34	11R-A	28	Manual	DQ	Unknown	QX200 ddPCR EvaGreen Supermix	EvaGreen	22111	520	21591
C09	PNNL 34	11R-BB	25.3	OK	DQ	Unknown	QX200 ddPCR EvaGreen Supermix	EvaGreen	22087	469	21618
D09	PNNL 34	WW5	27.6	OK	DQ	Unknown	QX200 ddPCR EvaGreen Supermix	EvaGreen	20463	475	19988
E09	PNNL 34	WP5	28.3	OK	DQ	Unknown	QX200 ddPCR EvaGreen Supermix	EvaGreen	22146	527	21619
F09	PNNL 34	SD1	No Call	CHECK	DQ	Unknown	QX200 ddPCR EvaGreen Supermix	EvaGreen	20510	0	20510
G09	PNNL 34	PTD1	33.6	OK	DQ	Unknown	QX200 ddPCR EvaGreen Supermix	EvaGreen	21261	598	20663
H09	PNNL 34	R10	33.7	OK	DQ	Unknown	QX200 ddPCR EvaGreen Supermix	EvaGreen	20949	591	20358
A10	PNNL 35	11R-BC	4.86	OK	DQ	Unknown	QX200 ddPCR EvaGreen Supermix	EvaGreen	21810	90	21720
B10	PNNL 35	11R-A	5.86	OK	DQ	Unknown	QX200 ddPCR EvaGreen Supermix	EvaGreen	21719	108	21611
C10	PNNL 35	11R-BB	22.4	OK	DQ	Unknown	QX200 ddPCR EvaGreen Supermix	EvaGreen	22077	416	21661
D10	PNNL 35	WW5	12	OK	DQ	Unknown	QX200 ddPCR EvaGreen Supermix	EvaGreen	21317	217	21100
E10	PNNL 35	WP5	2.51	OK	DQ	Unknown	QX200 ddPCR EvaGreen Supermix	EvaGreen	21587	46	21541
F10	PNNL 35	SD1	No Call	CHECK	DQ	Unknown	QX200 ddPCR EvaGreen Supermix	EvaGreen	20384	0	20384
G10	PNNL 35	PTD1	3.1	OK	DQ	Unknown	QX200 ddPCR EvaGreen Supermix	EvaGreen	19739	52	19687
H10	PNNL 35	R10	No Call	CHECK	DQ	Unknown	QX200 ddPCR EvaGreen Supermix	EvaGreen	14574	0	14574
A11	PNNL 36	11R-BC	28.9	OK	DQ	Unknown	QX200 ddPCR EvaGreen Supermix	EvaGreen	21463	521	20942
B11	PNNL 36	11R-A	45.5	OK	DQ	Unknown	QX200 ddPCR EvaGreen Supermix	EvaGreen	19810	751	19059
C11	PNNL 36	11R-BB	35.1	OK	DQ	Unknown	QX200 ddPCR EvaGreen Supermix	EvaGreen	20554	605	19949
D11	PNNL 36	WW5	27.4	OK	DQ	Unknown	QX200 ddPCR EvaGreen Supermix	EvaGreen	19904	459	19445
E11	PNNL 36	WP5	29.6	OK	DQ	Unknown	QX200 ddPCR EvaGreen Supermix	EvaGreen	21604	536	21068
F11	PNNL 36	SD1	50.2	Manual	DQ	Unknown	QX200 ddPCR EvaGreen Supermix	EvaGreen	20858	872	19986
G11	PNNL 36	PTD1	19.4	OK	DQ	Unknown	QX200 ddPCR EvaGreen Supermix	EvaGreen	22006	359	21647
H11	PNNL 36	R10	26.4	OK	DQ	Unknown	QX200 ddPCR EvaGreen Supermix	EvaGreen	20618	457	20161
A12	PNNL 37	11R-BC	14.7	OK	DQ	Unknown	QX200 ddPCR EvaGreen Supermix	EvaGreen	21593	268	21325
B12	PNNL 37	11R-A	22.1	OK	DQ	Unknown	QX200 ddPCR EvaGreen Supermix	EvaGreen	21956	408	21548
C12	PNNL 37	11R-BB	23.5	OK	DQ	Unknown	QX200 ddPCR EvaGreen Supermix	EvaGreen	16715	330	16385
D12	PNNL 37	WW5	23.8	OK	DQ	Unknown	QX200 ddPCR EvaGreen Supermix	EvaGreen	21855	437	21418
E12	PNNL 37	WP5	14.5	OK	DQ	Unknown	QX200 ddPCR EvaGreen Supermix	EvaGreen	21463	263	21200
F12	PNNL 37	SD1	29.3	OK	DQ	Unknown	QX200 ddPCR EvaGreen Supermix	EvaGreen	22756	560	22196
G12	PNNL 37	PTD1	18.3	OK	DQ	Unknown	QX200 ddPCR EvaGreen Supermix	EvaGreen	21600	333	21267
H12	PNNL 37	R10	30.5	OK	DQ	Unknown	QX200 ddPCR EvaGreen Supermix	EvaGreen	20194	517	19677
A05	PNNL 38	11R-BB	12	OK	DQ	Unknown	QX200 ddPCR EvaGreen Supermix	EvaGreen	19187	182	19005
B05	PNNL 38	11R-A	6.56	OK	DQ	Unknown	QX200 ddPCR EvaGreen Supermix	EvaGreen	17104	89	17015
C05	PNNL 38	11R-BB	3.14	Manual	DQ	Unknown	QX200 ddPCR EvaGreen Supermix	EvaGreen	17223	43	17180
D05	PNNL 38	WW5	No Call	CHECK	DQ	Unknown	QX200 ddPCR EvaGreen Supermix	EvaGreen	18609	0	18609
E05	PNNL 38	WP5	8.43	Manual	DQ	Unknown	QX200 ddPCR EvaGreen Supermix	EvaGreen	23201	155	23046
F05	PNNL 38	SD1	No Call	CHECK	DQ	Unknown	QX200 ddPCR EvaGreen Supermix	EvaGreen	19058	0	19058
G05	PNNL 38	PTD1	4.51	Manual	DQ	Unknown	QX200 ddPCR EvaGreen Supermix	EvaGreen	11455	41	11414
H05	PNNL 38	R10	3.53	Manual	DQ	Unknown	QX200 ddPCR EvaGreen Supermix	EvaGreen	15350	15	15335
A02	PNNL 39	11R-BC	18.1	OK	DQ	Unknown	QX200 ddPCR EvaGreen Supermix	EvaGreen	19087	272	18815
B02	PNNL 39	11R-A	No Call	CHECK	DQ	Unknown	QX200 ddPCR EvaGreen Supermix	EvaGreen	18625	0	18625
C02	PNNL 39	11R-BB	27.4	OK	DQ	Unknown	QX200 ddPCR EvaGreen Supermix	EvaGreen	19394	418	18976
D02	PNNL 39	WW5	29.4	OK	DQ	Unknown	QX200 ddPCR EvaGreen Supermix	EvaGreen	17926	414	17512
E02	PNNL 39	WP5	31.1	OK	DQ	Unknown	QX200 ddPCR EvaGreen Supermix	EvaGreen	17268	422	16846
F02	PNNL 39	SD1	No Call	CHECK	DQ	Unknown	QX200 ddPCR EvaGreen Supermix	EvaGreen	19371	0	19371
G02	PNNL 39	PTD1	36.8	OK	DQ	Unknown	QX200 ddPCR EvaGreen Supermix	EvaGreen	17598	508	17090
H02	PNNL 39	R10	30.1	OK	DQ	Unknown	QX200 ddPCR EvaGreen Supermix	EvaGreen	21024	497	20527
A07	PNNL 40	11R-BB	67.1	OK	DQ	Unknown	QX200 ddPCR EvaGreen Supermix	EvaGreen	18088	939	17149
B07	PNNL 40	11R-A	30.8	OK	DQ	Unknown	QX200 ddPCR EvaGreen Supermix	EvaGreen	19983	484	19499
C07	PNNL 40	11R-BB	87.3	OK	DQ	Unknown	QX200 ddPCR EvaGreen Supermix	EvaGreen	22159	1485	20674
D07	PNNL 40	WW5	116	OK	DQ	Unknown	QX200 ddPCR EvaGreen Supermix	EvaGreen	17873	1573	16300
E07	PNNL 40	WP5	139	OK	DQ	Unknown	QX200 ddPCR EvaGreen Supermix	EvaGreen	21626	2256	19370
F07	PNNL 40	SD1	64	OK	DQ	Unknown	QX200 ddPCR EvaGreen Supermix	EvaGreen	21449	1064	20385
G07	PNNL 40	PTD1	95.2	Manual	DQ	Unknown	QX200 ddPCR EvaGreen Supermix	EvaGreen	21946	1600	20346
H07	PNNL 40	R10	80.1	OK	DQ	Unknown	QX200 ddPCR EvaGreen Supermix	EvaGreen	19165	1182	17983
A08	PNNL 41	11R-BB	162	OK	DQ	Unknown	QX200 ddPCR EvaGreen Supermix	EvaGreen	19181	2312	16869
B08	PNNL 41	11R-A	10.9	Manual	DQ	Unknown	QX200 ddPCR EvaGreen Supermix	EvaGreen	17577	152	17425
C08	PNNL 41	11R-BB	83.9	OK	DQ	Unknown	QX200 ddPCR EvaGreen Supermix	EvaGreen	18977	1225	17752
D08	PNNL 41	WW5	19.5	OK	DQ	Unknown	QX200 ddPCR EvaGreen Supermix	EvaGreen	21093	325	20768
E08	PNNL 41	WP5	83.3	OK	DQ	Unknown	QX200 ddPCR EvaGreen Supermix	EvaGreen	18992	1217	17775
F08	PNNL 41	SD1	67.5	OK	DQ	Unknown	QX200 ddPCR EvaGreen Supermix	EvaGreen	20263	1059	19204
G08	PNNL 41	PTD1	102	Manual	DQ	Unknown	QX200 ddPCR EvaGreen Supermix	EvaGreen	18203	1416	16787
H08	PNNL 41	R10	82.6	OK	DQ	Unknown	QX200 ddPCR EvaGreen Supermix	EvaGreen	20099	1278	18821
A09	PNNL 42	11R-BB	1.4	OK	DQ	Unknown	QX200 ddPCR EvaGreen Supermix	EvaGreen	17923	20	17903
B09	PNNL 42	11R-A	0.42	OK	DQ	Unknown	QX200 ddPCR EvaGreen Supermix	EvaGreen	20878	7	20871
C09	PNNL 42	11R-BB	1.43	OK	DQ	Unknown	QX200 ddPCR EvaGreen Supermix	EvaGreen	18456	21	18435
D09	PNNL 42	WW5	2.6	OK	DQ	Unknown	QX200 ddPCR EvaGreen Supermix	EvaGreen	21764	45	21719
E09	PNNL 42	WP5	8.09	OK	DQ	Unknown	QX200 ddPCR EvaGreen Supermix	EvaGreen	19020	122	18898
F09	PNNL 42	SD1	1.36	OK	DQ	Unknown	QX200 ddPCR EvaGreen Supermix	EvaGreen	21264	23	21241
G09	PNNL 42	PTD1	0.86	OK	DQ	Unknown	QX200 ddPCR EvaGreen Supermix	EvaGreen	20428	14	20414
H09	PNNL 42	R10	0.53	OK	DQ	Unknown	QX200 ddPCR EvaGreen Supermix	EvaGreen	21345	9	21336
A10	PNNL 43	11R-BB	2.92	OK	DQ	Unknown	QX200 ddPCR EvaGreen Supermix	EvaGreen	19380	45	19335
B10	PNNL 43	11R-A	No Call	CHECK	DQ	Unknown	QX200 ddPCR EvaGreen Supermix	EvaGreen	21060	0	21060
C10	PNNL 43	11R-BB	2.81	OK	DQ	Unknown	QX200 ddPCR EvaGreen Supermix	EvaGreen	22845	51	22794
D10	PNNL 43	WW5	2.71	OK	DQ	Unknown	QX200 ddPCR EvaGreen Supermix	EvaGreen	20929	45	20884
E10	PNNL 43	WP5	8.32	OK	DQ	Unknown	QX200 ddPCR EvaGreen Supermix	EvaGreen	20772	137	20635
F10	PNNL 43	SD1	6.61	OK	DQ	Unknown	QX200 ddPCR EvaGreen Supermix	EvaGreen	20608	108	20500
G10	PNNL 43	PTD1	0.84	OK	DQ	Unknown	QX200 ddPCR EvaGreen Supermix	EvaGreen	21033	14	21019
H10	PNNL 43	R10	0.7	OK	DQ	Unknown	QX200 ddPCR EvaGreen Supermix	EvaGreen	21634	12	21622
A01	PNNL NC	11R-BC	No Call	CHECK	DQ	Negative Ctrl	QX200 ddPCR EvaGreen Supermix	EvaGreen	20993	0	20993
B01	PNNL NC	11R-A	No Call	CHECK	DQ	Negative Ctrl	QX200 ddPCR EvaGreen Supermix	EvaGreen	18854	0	18854
C01	PNNL NC	11R-BB	No Call	CHECK	DQ	Negative Ctrl	QX200 ddPCR EvaGreen Supermix	EvaGreen	22779	0	22779
D01	PNNL NC	WW5	No Call	CHECK	DQ	Negative Ctrl	QX200 ddPCR EvaGreen Supermix	EvaGreen	22478	0	22478
E01	PNNL NC	WP5	No Call	CHECK	DQ	Negative Ctrl	QX200 ddPCR EvaGreen Supermix	EvaGreen	21084	0	21084
F01	PNNL NC	SD1	No Call	CHECK	DQ	Negative Ctrl	QX200 ddPCR EvaGreen Supermix	EvaGreen	21092	0	21092
G01	PNNL NC	PTD1	No Call	CHECK	DQ	Negative Ctrl	QX200 ddPCR EvaGreen Supermix	EvaGreen	18963	0	18963
H01	PNNL NC	R10	No Call	CHECK	DQ	Negative Ctrl	QX200 ddPCR EvaGreen Supermix	EvaGreen	21702	0	21702
A03	PNNL 2XL	11R-BB	20.6	OK	DQ	PosCtrl	QX200 ddPCR EvaGreen Supermix	EvaGreen	18152	295	17857
B03	PNNL 2XL	11R-A	8.32	Manual	DQ	PosCtrl	QX200 ddPCR EvaGreen Supermix	EvaGreen	18196	120	18076
C03	PNNL 2XL	11R-BB	32.1	Manual	DQ	PosCtrl	QX200 ddPCR EvaGreen Supermix	EvaGreen	18308	461	17847
D03	PNNL 2XL	WW5	38.5	Manual	DQ	PosCtrl	QX200 ddPCR EvaGreen Supermix	EvaGreen	22318	673	21645
E03	PNNL 2XL	WP5	35.3	OK	DQ	PosCtrl	QX200 ddPCR EvaGreen Supermix	EvaGreen	18518	513	18005
F03	PNNL 2XL	SD1	No Call	CHECK	DQ	PosCtrl	QX200 ddPCR EvaGreen Supermix	EvaGreen	21984	0	21984
G03	PNNL 2XL	PTD1	16.4	Manual	DQ	PosCtrl	QX200 ddPCR EvaGreen Supermix	EvaGreen	18666	242	18424
H03	PNNL 2XL	R10	12.8	Manual	DQ	PosCtrl	QX200 ddPCR EvaGreen Supermix	EvaGreen	20636	209	20427
A04	PNNL 3XL	11R-BB	5.91	OK	DQ	PosCtrl	QX200 ddPCR EvaGreen Supermix	EvaGreen	17696	83	17613
B04	PNNL 3XL	11R-A	2.18	Manual	DQ	PosCtrl	QX200 ddPCR EvaGreen Supermix	EvaGreen	17889	31	17858
C04	PNNL 3XL	11R-BB	0.43	Manual	DQ	PosCtrl	QX200 ddPCR EvaGreen Supermix	EvaGreen	20603	7	20596
D04	PNNL 3XL	WW5	0.14	Manual	DQ	PosCtrl	QX200 ddPCR EvaGreen Supermix	EvaGreen	18431	2	18429
E04	PNNL 3XL	WP5	5.52	OK	DQ	PosCtrl	QX200 ddPCR EvaGreen Supermix	EvaGreen	17593	77	17516
F04	PNNL 3XL	SD1	No Call	CHECK	DQ	PosCtrl	QX200 ddPCR EvaGreen Supermix	EvaGreen	20478	0	20478
G04	PNNL 3XL	PTD1	3.85	Manual	DQ	PosCtrl	QX200 ddPCR EvaGreen Supermix	EvaGreen	18003	55	17948
H04	PNNL 3XL	R10	1.77	OK	DQ	PosCtrl	QX200 ddPCR EvaGreen Supermix	EvaGreen	18517	26	18491
A06	PNNL 4XL	11R-BC	0.63	OK	DQ	PosCtrl	QX200 ddPCR EvaGreen Supermix	EvaGreen	17983	9	17974
B06	PNNL 4XL	11R-A	1.96	OK	DQ	PosCtrl	QX200 ddPCR EvaGreen Supermix	EvaGreen	18007	28	17979
C06	PNNL 4XL	11R-BB	1.25	OK	DQ	PosCtrl	QX200 ddPCR EvaGreen Supermix	EvaGreen	19060	19	19041
D06	PNNL 4XL	WW5	3.66	OK	DQ	PosCtrl	QX200 ddPCR EvaGreen Supermix	EvaGreen	18566	54	18512
E06	PNNL 4XL	WP5	0.83	Manual	DQ	PosCtrl	QX200 ddPCR EvaGreen Supermix	EvaGreen	21230	14	21216
F06	PNNL 4XL	SD1	No Call	CHECK	DQ	PosCtrl	QX200 ddPCR EvaGreen Supermix	EvaGreen	18051	0	18051
G06	PNNL 4XL	PTD1	2.15	OK	DQ	PosCtrl	QX200 ddPCR EvaGreen Supermix	EvaGreen	21673	37	21636
H06	PNNL 4XL	R10	1	Manual	DQ	PosCtrl	QX200 ddPCR EvaGreen Supermix	EvaGreen	18930	15	18915
								Mean	20068
								Min	11455
								Max	23201
